# Prognosis prediction using autophagy gene expression in osteosarcoma

**DOI:** 10.1101/2025.11.05.685081

**Authors:** Qingzhu Liu, Cong Zhou, Ke Xu, Qikui Zhu, Junqin Lu, Chun Zhang, Wukun Xie, Guojiu Fang, Xue Zhou Chen, Dasheng Tian, Juehua Jing, Yize Li, Hongsheng Wang, Wenxiu Duan, Yihui Bi

## Abstract

Defining the transition from localized to metastatic osteosarcoma (OS) before overt dissemination is fundamental for improving survival. However, effective early diagnostic tools remain scarce, largely due to limited exploitation of the pre-metastatic tumor microenvironment’s own record of molecular barcode exposures encoded in cell-intrinsic stress states. We analyzed autophagy-dependent transcriptional datasets from 139 individuals to develop Auto-RS, a computational classifier that can integrate age and sex to deliver individualized risk management. The prognosis-interpretable features of Auto-RS recapitulate established molecular trajectories of metastasis at the single-cell level, capturing tumor cells’ intrinsic shift from proliferative to invasive states and revealing cooperative programs among cancer-associated fibroblasts and immune cells. More significantly, Auto-RS can expose chemotherapy vulnerabilities of newer drugs, providing a framework to prioritize therapeutics without direct testing in children. This framework brings a potential inflection point, where metastasis prediction and therapeutic stratification may converge to improve OS outcomes.
