## Supplementary material for "Prognosis prediction using autophagy gene expression in osteosarcoma": Table S1

### Sheet: Sheet1
Table S2: Comparison of three models based on nomograms for predicting survival rate.
Sample ID	Gender	Age	Group	Survival state	Survival time	BpM-1 year	BpM-3 year	BpM-5 year	BpM total points	CpM-1 year	CpM-3 year	CpM-5 year	CpM total points	ApM-1 year	ApM-3 year	ApM-5 year	ApM total points
GSM530667	Male	15	Metastases	Dead	2.21918	0.865 (0.783–0.955)	0.453 (0.321–0.638)	0.348 (0.218–0.557)	245	0.939 (0.889–0.991)	0.680 (0.536–0.865)	0.585 (0.420–0.815)	169	0.970 (0.947–0.994)	0.848 (0.772–0.932)	0.808 (0.718–0.910)	115
GSM530899	Male	14	Metastases	Alive	1.72603	0.862 (0.778–0.954)	0.444 (0.311–0.634)	0.339 (0.208–0.553)	246	0.803 (0.690–0.935)	0.263 (0.141–0.494)	0.156 (0.061–0.402)	207	0.864 (0.781–0.957)	0.449 (0.308–0.655)	0.356 (0.217–0.585)	156
GSM531283	Male	15	Metastases	Alive	3.78082	0.865 (0.783–0.955)	0.453 (0.321–0.638)	0.348 (0.218–0.557)	245	0.906 (0.843–0.975)	0.550 (0.413–0.733)	0.435 (0.289–0.654)	182	0.949 (0.914–0.985)	0.750 (0.660–0.851)	0.689 (0.587–0.809)	130
GSM531284	Female	12	Metastases	Alive	2.30137	0.837 (0.733–0.955)	0.378 (0.225–0.635)	0.274 (0.139–0.543)	254	0.871 (0.783–0.970)	0.433 (0.264–0.708)	0.312 (0.158–0.614)	193	0.942 (0.900–0.986)	0.721 (0.606–0.857)	0.655 (0.528–0.812)	133
GSM531285	Female	7	Metastases	Dead	0.90411	0.807 (0.649–1.000)	0.311 (0.109–0.890)	0.212 (0.052–0.854)	263	0.715 (0.510–1.000)	0.129 (0.020–0.839)	0.058 (0.004–0.806)	220	0.825 (0.685–0.994)	0.349 (0.143–0.853)	0.256 (0.081–0.815)	163
GSM531286	Male	12	Metastases	Alive	3.0411	0.853 (0.760–0.958)	0.421 (0.269–0.658)	0.316 (0.172–0.581)	249	0.688 (0.511–0.928)	0.103 (0.023–0.453)	0.042 (0.005–0.377)	223	0.749 (0.588–0.953)	0.204 (0.069–0.607)	0.128 (0.030–0.542)	173
GSM531287	Male	15	Metastases	Alive	3.69863	0.865 (0.783–0.955)	0.453 (0.321–0.638)	0.348 (0.218–0.557)	245	0.923 (0.867–0.983)	0.616 (0.474–0.800)	0.509 (0.353–0.734)	176	0.961 (0.932–0.990)	0.802 (0.719–0.895)	0.752 (0.656–0.862)	123
GSM531288	Male	15	Metastases	Dead	1.06849	0.865 (0.783–0.955)	0.453 (0.321–0.638)	0.348 (0.218–0.557)	245	0.880 (0.804–0.962)	0.458 (0.325–0.644)	0.337 (0.205–0.554)	191	0.929 (0.884–0.977)	0.667 (0.566–0.786)	0.593 (0.480–0.731)	138
GSM531289	Female	17	Metastases	Dead	2.71233	0.854 (0.754–0.966)	0.422 (0.258–0.691)	0.317 (0.166–0.606)	249	0.774 (0.630–0.951)	0.210 (0.077–0.573)	0.114 (0.027–0.471)	212	0.877 (0.793–0.971)	0.488 (0.325–0.733)	0.396 (0.236–0.664)	153
GSM531290	Male	16	Metastases	Alive	2.05479	0.867 (0.786–0.957)	0.460 (0.327–0.646)	0.355 (0.223–0.566)	244	0.821 (0.715–0.944)	0.302 (0.171–0.533)	0.189 (0.081–0.440)	204	0.881 (0.807–0.962)	0.498 (0.363–0.685)	0.407 (0.268–0.616)	152
GSM531291	Male	79	Metastases	Dead	1.47945	0.815 (0.513–1.000)	0.328 (0.027–1.000)	0.227 (0.008–1.000)	261	0.907 (0.702–1.000)	0.553 (0.121–1.000)	0.439 (0.053–1.000)	182	0.901 (0.699–1.000)	0.565 (0.144–1.000)	0.478 (0.082–1.000)	147
GSM531292	Male	17	Metastases	Dead	2.46575	0.869 (0.788–0.958)	0.464 (0.330–0.653)	0.360 (0.225–0.574)	243	0.882 (0.806–0.965)	0.466 (0.328–0.661)	0.345 (0.208–0.574)	190	0.931 (0.885–0.978)	0.674 (0.570–0.797)	0.601 (0.485–0.743)	138
GSM531293	Male	18	Metastases	Dead	2.87671	0.869 (0.788–0.959)	0.466 (0.330–0.658)	0.362 (0.226–0.579)	243	0.848 (0.755–0.954)	0.368 (0.230–0.589)	0.248 (0.124–0.497)	198	0.903 (0.841–0.969)	0.571 (0.446–0.732)	0.485 (0.353–0.668)	147
GSM531294	Female	11	Metastases	Dead	0.328767	0.831 (0.722–0.958)	0.365 (0.205–0.652)	0.262 (0.122–0.562)	256	0.475 (0.225–1.000)	0.011 (0.000–0.740)	0.002 (0.000–0.774)	244	0.599 (0.361–0.994)	0.060 (0.005–0.722)	0.026 (0.001–0.681)	188
GSM531295	Male	16	Metastases	Dead	2.21918	0.867 (0.786–0.957)	0.460 (0.327–0.646)	0.355 (0.223–0.566)	244	0.859 (0.773–0.955)	0.397 (0.263–0.598)	0.276 (0.151–0.506)	196	0.913 (0.858–0.971)	0.606 (0.492–0.747)	0.523 (0.400–0.685)	144
GSM531296	Male	19	Metastases	Alive	2.13699	0.870 (0.788–0.959)	0.467 (0.330–0.660)	0.363 (0.226–0.581)	243	0.834 (0.732–0.951)	0.331 (0.193–0.568)	0.214 (0.097–0.476)	201	0.890 (0.820–0.966)	0.527 (0.392–0.708)	0.437 (0.298–0.641)	150
GSM531297	Male	33	Metastases	Dead	1.47945	0.859 (0.758–0.973)	0.437 (0.255–0.746)	0.332 (0.161–0.682)	247	0.889 (0.798–0.990)	0.488 (0.290–0.822)	0.369 (0.178–0.762)	188	0.924 (0.864–0.989)	0.649 (0.487–0.867)	0.572 (0.396–0.827)	140
GSM531298	Female	39	Metastases	Dead	15.5342	0.837 (0.705–0.995)	0.380 (0.169–0.852)	0.276 (0.095–0.799)	254	0.829 (0.685–1.000)	0.320 (0.116–0.887)	0.205 (0.050–0.832)	202	0.895 (0.801–0.999)	0.543 (0.324–0.911)	0.454 (0.236–0.877)	149
GSM531299	Male	22	Metastases	Alive	2.9589	0.868 (0.786–0.959)	0.462 (0.324–0.659)	0.358 (0.221–0.580)	244	0.913 (0.850–0.980)	0.574 (0.428–0.770)	0.462 (0.306–0.696)	180	0.951 (0.916–0.987)	0.759 (0.665–0.867)	0.701 (0.594–0.827)	129
GSM531300	Male	19	Metastases	Alive	10.1096	0.870 (0.788–0.959)	0.467 (0.330–0.660)	0.363 (0.226–0.581)	243	0.884 (0.808–0.967)	0.472 (0.331–0.672)	0.352 (0.211–0.585)	189	0.931 (0.886–0.979)	0.676 (0.570–0.801)	0.603 (0.486–0.748)	137
GSM531301	Female	12	Metastases	Dead	9.0411	0.837 (0.733–0.955)	0.378 (0.225–0.635)	0.274 (0.139–0.543)	254	0.929 (0.867–0.995)	0.639 (0.456–0.895)	0.536 (0.339–0.846)	174	0.973 (0.950–0.998)	0.862 (0.776–0.958)	0.826 (0.725–0.941)	113
GSM531302	Female	17	No_metastases	Alive	5.17808	0.975 (0.952–0.998)	0.869 (0.784–0.963)	0.829 (0.727–0.946)	165	0.991 (0.980–1.000)	0.944 (0.896–0.993)	0.922 (0.862–0.987)	112	0.984 (0.968–1.000)	0.917 (0.849–0.990)	0.894 (0.812–0.983)	99.3
GSM531303	Male	22	No_metastases	Alive	4.93151	0.977 (0.958–0.997)	0.882 (0.812–0.958)	0.846 (0.760–0.942)	160	0.993 (0.986–1.000)	0.961 (0.925–0.999)	0.946 (0.899–0.996)	100	0.986 (0.972–1.000)	0.926 (0.868–0.988)	0.905 (0.834–0.983)	96.1
GSM531304	Female	58	No_metastases	Alive	4.93151	0.968 (0.918–1.000)	0.837 (0.638–1.000)	0.789 (0.552–1.000)	176	0.980 (0.944–1.000)	0.883 (0.712–1.000)	0.840 (0.626–1.000)	135	0.936 (0.841–1.000)	0.696 (0.399–1.000)	0.626 (0.307–1.000)	136
GSM531305	Male	28	No_metastases	Alive	4.93151	0.976 (0.955–0.998)	0.877 (0.799–0.963)	0.840 (0.744–0.949)	162	0.995 (0.989–1.000)	0.971 (0.938–1.000)	0.960 (0.916–1.000)	91.1	0.990 (0.978–1.000)	0.945 (0.892–1.000)	0.929 (0.864–0.999)	88.4
GSM531306	Male	17	Metastases	Dead	0.821918	0.869 (0.788–0.958)	0.464 (0.330–0.653)	0.360 (0.225–0.574)	243	0.851 (0.759–0.954)	0.374 (0.238–0.588)	0.255 (0.131–0.496)	197	0.906 (0.846–0.970)	0.581 (0.459–0.735)	0.496 (0.366–0.671)	146
GSM531307	Male	19	Metastases	Dead	3.20548	0.870 (0.788–0.959)	0.467 (0.330–0.660)	0.363 (0.226–0.581)	243	0.884 (0.809–0.967)	0.473 (0.332–0.673)	0.353 (0.212–0.586)	189	0.931 (0.886–0.979)	0.677 (0.571–0.802)	0.604 (0.487–0.749)	137
GSM531308	Male	15	Metastases	Alive	7.80822	0.865 (0.783–0.955)	0.453 (0.321–0.638)	0.348 (0.218–0.557)	245	0.905 (0.841–0.974)	0.545 (0.408–0.728)	0.429 (0.284–0.648)	183	0.948 (0.913–0.984)	0.745 (0.655–0.848)	0.684 (0.582–0.804)	130
GSM531309	Female	18	Metastases	Dead	6.82192	0.854 (0.754–0.968)	0.424 (0.258–0.698)	0.319 (0.166–0.615)	249	0.939 (0.884–0.998)	0.683 (0.507–0.920)	0.588 (0.393–0.879)	169	0.978 (0.957–1.000)	0.886 (0.806–0.974)	0.856 (0.761–0.962)	108
GSM531310	Male	18	No_metastases	Alive	20.2192	0.977 (0.958–0.997)	0.883 (0.815–0.957)	0.847 (0.764–0.940)	159	0.991 (0.981–1.000)	0.944 (0.900–0.989)	0.922 (0.866–0.982)	112	0.978 (0.959–0.998)	0.887 (0.818–0.963)	0.857 (0.774–0.950)	107
GSM531311	Male	17	Metastases	Dead	2.05479	0.869 (0.788–0.958)	0.464 (0.330–0.653)	0.360 (0.225–0.574)	243	0.902 (0.835–0.974)	0.532 (0.392–0.721)	0.415 (0.269–0.641)	184	0.945 (0.908–0.984)	0.733 (0.639–0.842)	0.670 (0.563–0.797)	132
GSM531312	Female	14	Metastases	Dead	3.28767	0.846 (0.747–0.957)	0.401 (0.250–0.645)	0.297 (0.159–0.553)	251	0.929 (0.869–0.993)	0.640 (0.464–0.882)	0.537 (0.348–0.829)	174	0.974 (0.950–0.998)	0.864 (0.780–0.957)	0.828 (0.729–0.940)	112
GSM531313	Male	15	No_metastases	Alive	11.7534	0.977 (0.958–0.996)	0.879 (0.812–0.951)	0.842 (0.760–0.933)	161	0.993 (0.986–1.000)	0.960 (0.924–0.998)	0.945 (0.898–0.995)	101	0.986 (0.973–1.000)	0.928 (0.872–0.988)	0.908 (0.839–0.982)	95.4
GSM531314	Male	17	Metastases	Dead	0.90411	0.869 (0.788–0.958)	0.464 (0.330–0.653)	0.360 (0.225–0.574)	243	0.883 (0.807–0.966)	0.469 (0.331–0.663)	0.348 (0.210–0.576)	190	0.931 (0.886–0.978)	0.676 (0.573–0.798)	0.603 (0.488–0.745)	137
GSM531319	Male	9	No_metastases	Alive	8.63014	0.972 (0.944–0.999)	0.855 (0.750–0.973)	0.811 (0.683–0.963)	170	0.984 (0.966–1.000)	0.905 (0.826–0.991)	0.870 (0.769–0.984)	128	0.957 (0.919–0.996)	0.784 (0.656–0.937)	0.730 (0.582–0.917)	125
GSM531320	Male	12	No_metastases	Alive	6.41096	0.974 (0.953–0.996)	0.869 (0.794–0.951)	0.829 (0.737–0.932)	165	0.989 (0.979–1.000)	0.937 (0.888–0.989)	0.914 (0.850–0.982)	115	0.975 (0.954–0.997)	0.872 (0.794–0.957)	0.838 (0.745–0.942)	111
GSM531321	Female	41	No_metastases	Alive	7.9726	0.971 (0.939–1.000)	0.852 (0.725–1.000)	0.808 (0.654–0.999)	171	0.972 (0.939–1.000)	0.842 (0.699–1.000)	0.787 (0.612–1.000)	145	0.921 (0.845–1.000)	0.638 (0.423–0.961)	0.559 (0.332–0.941)	141
GSM531322	Male	17	Metastases	Dead	2.71233	0.869 (0.788–0.958)	0.464 (0.330–0.653)	0.360 (0.225–0.574)	243	0.875 (0.796–0.962)	0.444 (0.307–0.643)	0.323 (0.189–0.554)	192	0.925 (0.877–0.976)	0.653 (0.545–0.782)	0.577 (0.458–0.726)	140
GSM531323	Female	12	No_metastases	Alive	6.32877	0.971 (0.948–0.996)	0.854 (0.770–0.947)	0.810 (0.710–0.924)	170	0.987 (0.974–1.000)	0.924 (0.866–0.985)	0.896 (0.823–0.975)	121	0.977 (0.955–0.999)	0.878 (0.797–0.968)	0.846 (0.749–0.954)	109
GSM531324	Male	26	Metastases	Dead	3.86301	0.865 (0.779–0.960)	0.453 (0.305–0.671)	0.348 (0.204–0.594)	245	0.943 (0.893–0.996)	0.701 (0.544–0.904)	0.610 (0.431–0.863)	167	0.971 (0.946–0.996)	0.849 (0.764–0.944)	0.809 (0.709–0.924)	115
GSM531325	Female	20	No_metastases	Alive	9.86301	0.975 (0.951–0.998)	0.869 (0.783–0.965)	0.830 (0.726–0.949)	165	0.966 (0.936–0.997)	0.809 (0.695–0.941)	0.744 (0.608–0.911)	151	0.919 (0.862–0.981)	0.630 (0.490–0.810)	0.551 (0.403–0.754)	142
GSM531326	Female	21	No_metastases	Alive	7.47945	0.975 (0.951–0.998)	0.869 (0.782–0.965)	0.829 (0.725–0.949)	165	0.954 (0.913–0.997)	0.749 (0.602–0.933)	0.669 (0.497–0.901)	160	0.882 (0.800–0.971)	0.501 (0.340–0.739)	0.410 (0.251–0.670)	152
GSM531327	Male	14	Metastases	Dead	2.38356	0.862 (0.778–0.954)	0.444 (0.311–0.634)	0.339 (0.208–0.553)	246	0.729 (0.573–0.926)	0.145 (0.047–0.447)	0.068 (0.013–0.364)	218	0.792 (0.662–0.948)	0.279 (0.131–0.595)	0.192 (0.070–0.524)	167
GSM531328	Male	19	Metastases	Alive	2.63014	0.870 (0.788–0.959)	0.467 (0.330–0.660)	0.363 (0.226–0.581)	243	0.820 (0.710–0.947)	0.299 (0.163–0.550)	0.186 (0.076–0.458)	204	0.878 (0.800–0.963)	0.489 (0.347–0.689)	0.397 (0.254–0.620)	153
GSM531329	Male	8	Metastases	Alive	2.54795	0.832 (0.693–1.000)	0.368 (0.153–0.882)	0.264 (0.081–0.856)	256	0.695 (0.488–0.991)	0.109 (0.016–0.741)	0.046 (0.003–0.721)	222	0.750 (0.562–1.000)	0.206 (0.050–0.848)	0.130 (0.020–0.831)	173
GSM531330	Female	11	Metastases	Dead	2.05479	0.831 (0.722–0.958)	0.365 (0.205–0.652)	0.262 (0.122–0.562)	256	0.945 (0.891–1.000)	0.711 (0.523–0.965)	0.622 (0.410–0.942)	165	0.981 (0.962–1.000)	0.900 (0.824–0.983)	0.873 (0.781–0.975)	104
GSM531331	Male	19	No_metastases	Alive	18	0.977 (0.958–0.997)	0.883 (0.815–0.957)	0.848 (0.763–0.941)	159	0.982 (0.966–0.998)	0.894 (0.829–0.964)	0.856 (0.773–0.947)	131	0.951 (0.916–0.987)	0.758 (0.666–0.864)	0.700 (0.594–0.824)	129
GSM531332	Female	16	No_metastases	Alive	15.863	0.974 (0.951–0.998)	0.867 (0.784–0.960)	0.827 (0.727–0.942)	165	0.971 (0.946–0.996)	0.836 (0.740–0.944)	0.779 (0.663–0.915)	146	0.936 (0.890–0.985)	0.696 (0.572–0.846)	0.626 (0.491–0.797)	136
GSM531333	Female	10	No_metastases	Alive	15.1233	0.969 (0.943–0.997)	0.843 (0.747–0.953)	0.797 (0.682–0.932)	174	0.985 (0.970–1.000)	0.912 (0.843–0.987)	0.880 (0.793–0.977)	125	0.972 (0.945–0.998)	0.853 (0.756–0.963)	0.815 (0.700–0.948)	115
GSM531334	Female	4	No_metastases	Alive	15.9452	0.962 (0.914–1.000)	0.809 (0.624–1.000)	0.754 (0.536–1.000)	184	0.974 (0.939–1.000)	0.850 (0.692–1.000)	0.798 (0.602–1.000)	143	0.940 (0.872–1.000)	0.711 (0.488–1.000)	0.644 (0.397–1.000)	134
GSM531335	Female	21	No_metastases	Alive	7.72603	0.975 (0.951–0.998)	0.869 (0.782–0.965)	0.829 (0.725–0.949)	165	0.944 (0.893–0.998)	0.703 (0.529–0.935)	0.613 (0.415–0.904)	166	0.851 (0.749–0.967)	0.412 (0.242–0.701)	0.318 (0.161–0.627)	158
GSM531351	Male	19	No_metastases	Alive	7.15068	0.977 (0.958–0.997)	0.883 (0.815–0.957)	0.848 (0.763–0.941)	159	0.970 (0.944–0.997)	0.830 (0.731–0.942)	0.771 (0.648–0.917)	147	0.908 (0.849–0.971)	0.588 (0.466–0.743)	0.504 (0.373–0.681)	145
GSM531352	Male	16	No_metastases	Alive	4.93151	0.977 (0.958–0.996)	0.881 (0.814–0.953)	0.845 (0.763–0.936)	160	0.986 (0.974–0.999)	0.920 (0.868–0.976)	0.891 (0.824–0.963)	122	0.967 (0.941–0.993)	0.830 (0.750–0.919)	0.786 (0.693–0.892)	119
TARGET.40.0A4HLD	Male	20	No_metastases	Alive	10.811	0.977 (0.958–0.997)	0.883 (0.814–0.958)	0.847 (0.762–0.942)	159	0.981 (0.963–0.998)	0.887 (0.818–0.962)	0.846 (0.759–0.944)	134	0.946 (0.909–0.985)	0.737 (0.641–0.848)	0.674 (0.566–0.804)	131
TARGET.40.0A4HMC	Male	28	No_metastases	Alive	1.03288	0.976 (0.955–0.998)	0.877 (0.799–0.963)	0.840 (0.744–0.949)	162	0.982 (0.965–1.000)	0.896 (0.821–0.977)	0.858 (0.764–0.964)	131	0.947 (0.907–0.989)	0.741 (0.627–0.877)	0.679 (0.550–0.839)	131
TARGET.40.0A4HX8	Male	30	No_metastases	Alive	4.79452	0.976 (0.954–0.998)	0.876 (0.793–0.967)	0.838 (0.737–0.954)	162	0.978 (0.956–1.000)	0.873 (0.781–0.976)	0.828 (0.712–0.962)	137	0.930 (0.877–0.985)	0.670 (0.531–0.847)	0.597 (0.443–0.803)	138
TARGET.40.0A4HXS	Male	24	No_metastases	Alive	8.07671	0.977 (0.957–0.997)	0.880 (0.808–0.959)	0.844 (0.756–0.943)	160	0.966 (0.935–0.997)	0.808 (0.692–0.944)	0.743 (0.600–0.921)	151	0.886 (0.813–0.966)	0.516 (0.374–0.712)	0.425 (0.280–0.645)	151
TARGET.40.0A4HY5	Male	20	Metastases	Dead	0.794521	0.869 (0.788–0.959)	0.466 (0.329–0.660)	0.362 (0.225–0.581)	243	0.794 (0.669–0.943)	0.246 (0.115–0.525)	0.142 (0.046–0.435)	208	0.853 (0.758–0.958)	0.417 (0.264–0.657)	0.323 (0.177–0.586)	158
TARGET.40.0A4I0Q	Female	20	Metastases	Dead	1.42192	0.854 (0.754–0.968)	0.424 (0.257–0.700)	0.319 (0.165–0.616)	249	0.753 (0.596–0.951)	0.178 (0.056–0.565)	0.090 (0.017–0.464)	215	0.859 (0.762–0.968)	0.433 (0.264–0.712)	0.340 (0.180–0.640)	157
TARGET.40.0A4I0S	Male	25	No_metastases	Alive	1.65205	0.977 (0.957–0.997)	0.880 (0.806–0.959)	0.843 (0.753–0.944)	161	0.986 (0.973–1.000)	0.920 (0.862–0.981)	0.890 (0.816–0.971)	123	0.963 (0.935–0.993)	0.815 (0.724–0.916)	0.767 (0.662–0.889)	121
TARGET.40.0A4I0W	Male	21	No_metastases	Alive	1.87123	0.977 (0.958–0.997)	0.882 (0.813–0.958)	0.847 (0.761–0.942)	159	0.985 (0.971–0.999)	0.912 (0.854–0.974)	0.879 (0.805–0.960)	126	0.961 (0.931–0.991)	0.802 (0.715–0.899)	0.752 (0.651–0.868)	123
TARGET.40.0A4I3S	Male	23	No_metastases	Alive	5.05205	0.977 (0.958–0.997)	0.881 (0.810–0.958)	0.845 (0.758–0.942)	160	0.971 (0.946–0.997)	0.837 (0.739–0.948)	0.781 (0.659–0.925)	146	0.910 (0.851–0.972)	0.595 (0.470–0.752)	0.511 (0.378–0.691)	145
TARGET.40.0A4I42	Female	18	No_metastases	Dead	1.69589	0.975 (0.952–0.998)	0.870 (0.784–0.965)	0.830 (0.727–0.948)	165	0.942 (0.890–0.998)	0.696 (0.519–0.935)	0.604 (0.403–0.905)	167	0.850 (0.746–0.968)	0.409 (0.238–0.705)	0.315 (0.157–0.632)	158
TARGET.40.0A4I48	Female	17	Metastases	Alive	4.4274	0.854 (0.754–0.966)	0.422 (0.258–0.691)	0.317 (0.166–0.606)	249	0.880 (0.794–0.975)	0.459 (0.286–0.737)	0.338 (0.177–0.647)	190	0.947 (0.907–0.989)	0.744 (0.628–0.881)	0.682 (0.553–0.841)	130
TARGET.40.0A4I4M	Female	19	No_metastases	Alive	1.93973	0.975 (0.952–0.998)	0.870 (0.784–0.965)	0.830 (0.727–0.949)	165	0.983 (0.967–0.999)	0.900 (0.833–0.973)	0.864 (0.780–0.956)	130	0.966 (0.938–0.996)	0.829 (0.732–0.939)	0.785 (0.673–0.916)	119
TARGET.40.0A4I4O	Male	33	No_metastases	Dead	1.71781	0.976 (0.952–0.999)	0.874 (0.783–0.974)	0.835 (0.724–0.963)	163	0.971 (0.940–1.000)	0.834 (0.709–0.983)	0.777 (0.622–0.972)	146	0.897 (0.818–0.984)	0.551 (0.368–0.823)	0.463 (0.276–0.776)	148
TARGET.40.0A4I5B	Male	21	No_metastases	Alive	1.69589	0.977 (0.958–0.997)	0.882 (0.813–0.958)	0.847 (0.761–0.942)	159	0.986 (0.973–0.999)	0.917 (0.862–0.977)	0.887 (0.816–0.964)	124	0.964 (0.936–0.992)	0.816 (0.732–0.911)	0.769 (0.671–0.882)	121
TARGET.40.0A4I65	Male	18	No_metastases	Alive	16	0.977 (0.958–0.997)	0.883 (0.815–0.957)	0.847 (0.764–0.940)	159	0.983 (0.967–0.998)	0.898 (0.835–0.966)	0.861 (0.781–0.949)	130	0.954 (0.921–0.988)	0.770 (0.680–0.873)	0.714 (0.611–0.834)	127
TARGET.40.0A4I6O	Male	19	No_metastases	Dead	5.22192	0.977 (0.958–0.997)	0.883 (0.815–0.957)	0.848 (0.763–0.941)	159	0.976 (0.955–0.997)	0.862 (0.781–0.951)	0.813 (0.712–0.930)	140	0.930 (0.885–0.979)	0.673 (0.567–0.799)	0.599 (0.482–0.746)	138
TARGET.40.0A4I8U	Male	21	No_metastases	Alive	2.69315	0.977 (0.958–0.997)	0.882 (0.813–0.958)	0.847 (0.761–0.942)	159	0.984 (0.969–0.999)	0.904 (0.843–0.970)	0.869 (0.791–0.955)	128	0.956 (0.924–0.989)	0.781 (0.691–0.883)	0.727 (0.623–0.847)	126
TARGET.40.0A4I9K	Male	23	No_metastases	Alive	6.18356	0.977 (0.958–0.997)	0.881 (0.810–0.958)	0.845 (0.758–0.942)	160	0.992 (0.983–1.000)	0.952 (0.911–0.995)	0.934 (0.881–0.991)	106	0.982 (0.965–0.999)	0.904 (0.838–0.976)	0.878 (0.798–0.967)	103
TARGET.40.PAKFVX	Male	15	No_metastases	Alive	2.52603	0.977 (0.958–0.996)	0.879 (0.812–0.951)	0.842 (0.760–0.933)	161	0.976 (0.956–0.997)	0.862 (0.785–0.946)	0.813 (0.716–0.923)	140	0.931 (0.887–0.978)	0.677 (0.577–0.793)	0.604 (0.493–0.740)	137
TARGET.40.PAKUZU	Male	20	No_metastases	Alive	0	0.977 (0.958–0.997)	0.883 (0.814–0.958)	0.847 (0.762–0.942)	159	0.973 (0.949–0.997)	0.846 (0.755–0.947)	0.792 (0.679–0.924)	144	0.918 (0.866–0.974)	0.627 (0.512–0.768)	0.547 (0.422–0.709)	142
TARGET.40.PAKXLD	Female	15	No_metastases	Alive	6.74521	0.974 (0.951–0.997)	0.865 (0.783–0.956)	0.824 (0.726–0.936)	166	0.951 (0.908–0.995)	0.735 (0.586–0.921)	0.651 (0.479–0.885)	162	0.877 (0.795–0.967)	0.486 (0.329–0.716)	0.393 (0.240–0.644)	153
TARGET.40.PAKZZK	Male	14	No_metastases	Dead	4.15068	0.976 (0.957–0.996)	0.876 (0.808–0.949)	0.838 (0.756–0.930)	162	0.990 (0.981–1.000)	0.943 (0.899–0.989)	0.921 (0.865–0.982)	112	0.978 (0.959–0.998)	0.887 (0.817–0.962)	0.856 (0.773–0.948)	107
TARGET.40.PALECC	Female	11	No_metastases	Dead	2.06575	0.970 (0.945–0.996)	0.849 (0.760–0.948)	0.804 (0.698–0.926)	172	0.976 (0.955–0.998)	0.863 (0.777–0.958)	0.815 (0.710–0.935)	140	0.949 (0.910–0.989)	0.750 (0.635–0.887)	0.690 (0.561–0.849)	130
TARGET.40.PALFYN	Female	14	No_metastases	Dead	2.74795	0.973 (0.950–0.996)	0.862 (0.781–0.952)	0.820 (0.723–0.931)	167	0.986 (0.974–1.000)	0.921 (0.864–0.981)	0.891 (0.820–0.968)	122	0.975 (0.953–0.998)	0.873 (0.791–0.962)	0.839 (0.743–0.947)	111
TARGET.40.PALHRL	Male	17	Metastases	Alive	11.9836	0.869 (0.788–0.958)	0.464 (0.330–0.653)	0.360 (0.225–0.574)	243	0.919 (0.860–0.982)	0.597 (0.455–0.784)	0.488 (0.333–0.715)	178	0.957 (0.926–0.989)	0.787 (0.700–0.885)	0.734 (0.634–0.850)	125
TARGET.40.PALKDP	Female	10	No_metastases	Alive	8.99178	0.969 (0.943–0.997)	0.843 (0.747–0.953)	0.797 (0.682–0.932)	174	0.973 (0.949–0.998)	0.848 (0.749–0.960)	0.794 (0.673–0.937)	143	0.941 (0.895–0.988)	0.715 (0.583–0.877)	0.648 (0.502–0.838)	134
TARGET.40.PALKGN	Male	17	No_metastases	Alive	5.8137	0.977 (0.958–0.997)	0.882 (0.815–0.955)	0.847 (0.764–0.939)	160	0.988 (0.976–1.000)	0.929 (0.879–0.981)	0.902 (0.839–0.970)	119	0.971 (0.948–0.995)	0.851 (0.774–0.936)	0.812 (0.721–0.914)	115
TARGET.40.PALWWX	Female	13	Metastases	Alive	5.92603	0.842 (0.742–0.955)	0.391 (0.240–0.634)	0.286 (0.151–0.541)	253	0.896 (0.820–0.979)	0.514 (0.342–0.772)	0.395 (0.227–0.689)	186	0.957 (0.923–0.991)	0.784 (0.683–0.900)	0.730 (0.616–0.866)	125
TARGET.40.PALZGU	Male	16	No_metastases	Dead	7.89589	0.977 (0.958–0.996)	0.881 (0.814–0.953)	0.845 (0.763–0.936)	160	0.972 (0.949–0.996)	0.843 (0.755–0.941)	0.788 (0.678–0.916)	144	0.919 (0.867–0.973)	0.628 (0.517–0.761)	0.548 (0.428–0.702)	142
TARGET.40.PAMEKS	Male	11	Metastases	Dead	2.34795	0.848 (0.747–0.964)	0.408 (0.241–0.691)	0.303 (0.148–0.620)	251	0.932 (0.874–0.994)	0.653 (0.481–0.886)	0.552 (0.361–0.843)	172	0.966 (0.938–0.995)	0.826 (0.732–0.933)	0.781 (0.670–0.911)	119
TARGET.40.PAMHLF	Male	9	No_metastases	Alive	5.2411	0.972 (0.944–0.999)	0.855 (0.750–0.973)	0.811 (0.683–0.963)	170	0.987 (0.973–1.000)	0.924 (0.856–0.997)	0.896 (0.807–0.993)	121	0.968 (0.937–0.999)	0.834 (0.724–0.962)	0.791 (0.660–0.949)	118
TARGET.40.PAMHYN	Female	10	No_metastases	Alive	10.6849	0.969 (0.943–0.997)	0.843 (0.747–0.953)	0.797 (0.682–0.932)	174	0.990 (0.979–1.000)	0.941 (0.886–1.000)	0.919 (0.849–0.996)	119	0.983 (0.965–1.000)	0.911 (0.836–0.992)	0.886 (0.796–0.987)	101
TARGET.40.PAMJXS	Male	12	No_metastases	Dead	10.5808	0.974 (0.953–0.996)	0.869 (0.794–0.951)	0.829 (0.737–0.932)	165	0.985 (0.971–0.999)	0.913 (0.853–0.976)	0.880 (0.804–0.964)	125	0.962 (0.933–0.992)	0.808 (0.718–0.910)	0.760 (0.654–0.883)	122
TARGET.40.PAMLKS	Female	13	Metastases	Dead	0.493151	0.842 (0.742–0.955)	0.391 (0.240–0.634)	0.286 (0.151–0.541)	253	0.434 (0.179–1.000)	0.006 (0.000–0.946)	0.001 (0.000–1.000)	247	0.556 (0.305–1.000)	0.040 (0.002–0.772)	0.016 (0.000–0.746)	191
TARGET.40.PAMRHD	Female	11	Metastases	Dead	0.20274	0.831 (0.722–0.958)	0.365 (0.205–0.652)	0.262 (0.122–0.562)	256	0.883 (0.796–0.978)	0.468 (0.286–0.764)	0.347 (0.177–0.681)	190	0.948 (0.909–0.989)	0.747 (0.631–0.884)	0.686 (0.556–0.847)	130
TARGET.40.PAMTCM	Female	14	No_metastases	Alive	8.22466	0.973 (0.950–0.996)	0.862 (0.781–0.952)	0.820 (0.723–0.931)	167	0.933 (0.875–0.996)	0.657 (0.471–0.918)	0.558 (0.352–0.884)	172	0.823 (0.708–0.957)	0.343 (0.182–0.648)	0.251 (0.111–0.569)	163
TARGET.40.PAMYYJ	Male	18	Metastases	Dead	0.742466	0.869 (0.788–0.959)	0.466 (0.330–0.658)	0.362 (0.226–0.579)	243	0.825 (0.718–0.948)	0.310 (0.174–0.552)	0.196 (0.083–0.461)	203	0.883 (0.809–0.964)	0.505 (0.367–0.695)	0.414 (0.273–0.628)	152
TARGET.40.PANGPE	Male	14	No_metastases	Alive	9.25479	0.976 (0.957–0.996)	0.876 (0.808–0.949)	0.838 (0.756–0.930)	162	0.987 (0.975–0.999)	0.923 (0.871–0.977)	0.894 (0.828–0.965)	121	0.968 (0.943–0.993)	0.836 (0.757–0.923)	0.793 (0.700–0.898)	118
TARGET.40.PANGRW	Male	17	No_metastases	Alive	9.25479	0.977 (0.958–0.997)	0.882 (0.815–0.955)	0.847 (0.764–0.939)	160	0.985 (0.971–0.999)	0.912 (0.855–0.972)	0.879 (0.807–0.958)	126	0.962 (0.933–0.991)	0.807 (0.723–0.901)	0.758 (0.661–0.870)	122
TARGET.40.PANMIG	Male	15	Metastases	Dead	2.12603	0.865 (0.783–0.955)	0.453 (0.321–0.638)	0.348 (0.218–0.557)	245	0.926 (0.871–0.985)	0.628 (0.485–0.812)	0.523 (0.365–0.749)	175	0.963 (0.935–0.991)	0.811 (0.729–0.902)	0.763 (0.668–0.872)	122
TARGET.40.PANPUM	Male	17	Metastases	Dead	0.808219	0.869 (0.788–0.958)	0.464 (0.330–0.653)	0.360 (0.225–0.574)	243	0.821 (0.713–0.946)	0.301 (0.168–0.541)	0.188 (0.079–0.450)	204	0.880 (0.805–0.963)	0.496 (0.358–0.688)	0.404 (0.264–0.620)	152
TARGET.40.PANSEN	Male	15	No_metastases	Alive	6.18082	0.977 (0.958–0.996)	0.879 (0.812–0.951)	0.842 (0.760–0.933)	161	0.986 (0.974–0.999)	0.920 (0.868–0.976)	0.891 (0.824–0.963)	122	0.967 (0.941–0.993)	0.831 (0.751–0.918)	0.787 (0.694–0.892)	119
TARGET.40.PANVJJ	Female	14	No_metastases	Alive	8.47945	0.973 (0.950–0.996)	0.862 (0.781–0.952)	0.820 (0.723–0.931)	167	0.981 (0.964–0.998)	0.889 (0.820–0.964)	0.849 (0.764–0.943)	133	0.962 (0.932–0.993)	0.809 (0.712–0.918)	0.760 (0.649–0.889)	122
TARGET.40.PANXSC	Male	16	No_metastases	Alive	3.33425	0.977 (0.958–0.996)	0.881 (0.814–0.953)	0.845 (0.763–0.936)	160	0.987 (0.975–0.999)	0.923 (0.872–0.977)	0.894 (0.829–0.965)	121	0.968 (0.943–0.994)	0.837 (0.758–0.924)	0.795 (0.702–0.899)	117
TARGET.40.PANZHX	Female	15	Metastases	Alive	3.62466	0.849 (0.751–0.961)	0.411 (0.255–0.661)	0.306 (0.164–0.571)	250	0.908 (0.838–0.985)	0.556 (0.382–0.810)	0.442 (0.265–0.736)	182	0.963 (0.933–0.994)	0.814 (0.717–0.924)	0.766 (0.655–0.896)	121
TARGET.40.PANZZJ	Male	19	No_metastases	Alive	4.2137	0.977 (0.958–0.997)	0.883 (0.815–0.957)	0.848 (0.763–0.941)	159	0.981 (0.965–0.998)	0.891 (0.824–0.963)	0.851 (0.767–0.945)	132	0.949 (0.913–0.986)	0.750 (0.656–0.857)	0.689 (0.583–0.815)	130
TARGET.40.PAPIJR	Female	13	No_metastases	Alive	4.70959	0.972 (0.949–0.996)	0.858 (0.776–0.948)	0.816 (0.718–0.926)	169	0.972 (0.950–0.996)	0.844 (0.755–0.942)	0.789 (0.682–0.913)	144	0.940 (0.897–0.984)	0.711 (0.597–0.846)	0.644 (0.519–0.798)	124
TARGET.40.PAPKWD	Male	10	No_metastases	Dead	1.15616	0.973 (0.948–0.998)	0.859 (0.767–0.963)	0.817 (0.704–0.949)	168	0.933 (0.869–1.000)	0.655 (0.450–0.955)	0.555 (0.327–0.941)	172	0.760 (0.596–0.969)	0.221 (0.071–0.690)	0.143 (0.032–0.638)	172
TARGET.40.PAPNVD	Female	15	No_metastases	Dead	2.52603	0.974 (0.951–0.997)	0.865 (0.783–0.956)	0.824 (0.726–0.936)	166	0.936 (0.879–0.997)	0.667 (0.482–0.924)	0.569 (0.363–0.891)	171	0.830 (0.718–0.961)	0.361 (0.196–0.665)	0.268 (0.122–0.587)	162
TARGET.40.PAPWWC	Female	10	No_metastases	Alive	6.90411	0.969 (0.943–0.997)	0.843 (0.747–0.953)	0.797 (0.682–0.932)	174	0.979 (0.960–0.999)	0.881 (0.797–0.973)	0.838 (0.734–0.957)	135	0.957 (0.922–0.994)	0.787 (0.672–0.923)	0.734 (0.602–0.896)	125
TARGET.40.PAPXGT	Female	12	No_metastases	Alive	6.92055	0.971 (0.948–0.996)	0.854 (0.770–0.947)	0.810 (0.710–0.924)	170	0.970 (0.945–0.996)	0.830 (0.734–0.939)	0.772 (0.656–0.908)	147	0.932 (0.885–0.982)	0.681 (0.560–0.829)	0.609 (0.477–0.777)	137
TARGET.40.PARBGW	Female	13	Metastases	Alive	0.783562	0.842 (0.742–0.955)	0.391 (0.240–0.634)	0.286 (0.151–0.541)	253	0.752 (0.606–0.934)	0.177 (0.062–0.503)	0.090 (0.020–0.397)	215	0.861 (0.771–0.961)	0.440 (0.284–0.682)	0.346 (0.198–0.606)	156
TARGET.40.PARDAX	Male	11	Metastases	Dead	1.86027	0.848 (0.747–0.964)	0.408 (0.241–0.691)	0.303 (0.148–0.620)	251	0.882 (0.801–0.972)	0.466 (0.304–0.716)	0.346 (0.188–0.637)	190	0.930 (0.881–0.981)	0.671 (0.545–0.825)	0.597 (0.457–0.780)	138
TARGET.40.PARFTG	Female	14	No_metastases	Dead	1.78904	0.973 (0.950–0.996)	0.862 (0.781–0.952)	0.820 (0.723–0.931)	167	0.977 (0.957–0.997)	0.866 (0.787–0.952)	0.818 (0.722–0.927)	139	0.951 (0.915–0.989)	0.759 (0.653–0.882)	0.700 (0.582–0.843)	129
TARGET.40.PARGTM	Male	17	No_metastases	Alive	7.15068	0.977 (0.958–0.997)	0.882 (0.815–0.955)	0.847 (0.764–0.939)	160	0.972 (0.949–0.997)	0.843 (0.754–0.943)	0.788 (0.677–0.919)	144	0.918 (0.866–0.974)	0.627 (0.514–0.764)	0.547 (0.424–0.705)	142
TARGET.40.PARJXU	Female	13	Metastases	Dead	4.46849	0.842 (0.742–0.955)	0.391 (0.240–0.634)	0.286 (0.151–0.541)	253	0.859 (0.766–0.963)	0.397 (0.237–0.664)	0.276 (0.135–0.563)	196	0.935 (0.890–0.982)	0.691 (0.574–0.832)	0.620 (0.493–0.780)	136
TARGET.40.PARKAF	Male	17	No_metastases	Dead	2.90685	0.977 (0.958–0.997)	0.882 (0.815–0.955)	0.847 (0.764–0.939)	160	0.976 (0.955–0.997)	0.860 (0.780–0.949)	0.811 (0.710–0.926)	140	0.930 (0.885–0.978)	0.672 (0.568–0.795)	0.598 (0.483–0.741)	138
TARGET.40.PASEBY	Male	12	No_metastases	Alive	5.6137	0.974 (0.953–0.996)	0.869 (0.794–0.951)	0.829 (0.737–0.932)	165	0.990 (0.980–1.000)	0.942 (0.894–0.991)	0.920 (0.858–0.985)	113	0.977 (0.957–0.998)	0.882 (0.807–0.964)	0.851 (0.761–0.951)	109
TARGET.40.PASEFS	Male	19	No_metastases	Alive	5.7863	0.977 (0.958–0.997)	0.883 (0.815–0.957)	0.848 (0.763–0.941)	159	0.980 (0.963–0.998)	0.886 (0.818–0.961)	0.845 (0.758–0.942)	134	0.946 (0.909–0.985)	0.738 (0.642–0.847)	0.675 (0.567–0.804)	131
TARGET.40.PASFCV	Female	11	No_metastases	Alive	5.64932	0.970 (0.945–0.996)	0.849 (0.760–0.948)	0.804 (0.698–0.926)	172	0.987 (0.974–1.000)	0.924 (0.865–0.989)	0.896 (0.821–0.979)	121	0.977 (0.955–0.999)	0.879 (0.795–0.971)	0.846 (0.746–0.959)	109
TARGET.40.PASKZZ	Female	14	No_metastases	Alive	1.48493	0.973 (0.950–0.996)	0.862 (0.781–0.952)	0.820 (0.723–0.931)	167	0.976 (0.956–0.997)	0.863 (0.783–0.951)	0.814 (0.717–0.925)	140	0.950 (0.912–0.988)	0.753 (0.646–0.878)	0.693 (0.574–0.837)	129
TARGET.40.PASNZV	Male	17	No_metastases	Alive	4.7863	0.977 (0.958–0.997)	0.882 (0.815–0.955)	0.847 (0.764–0.939)	160	0.983 (0.968–0.998)	0.901 (0.841–0.967)	0.866 (0.788–0.950)	129	0.956 (0.924–0.989)	0.780 (0.693–0.880)	0.726 (0.625–0.843)	126
TARGET.40.PASRNE	Female	4	No_metastases	Alive	4.67671	0.962 (0.914–1.000)	0.809 (0.624–1.000)	0.754 (0.536–1.000)	184	0.973 (0.937–1.000)	0.845 (0.683–1.000)	0.791 (0.591–1.000)	144	0.937 (0.866–1.000)	0.699 (0.472–1.000)	0.630 (0.380–1.000)	135
TARGET.40.PASSLM	Male	10	Metastases	Alive	5.10959	0.843 (0.731–0.973)	0.395 (0.211–0.739)	0.290 (0.124–0.677)	252	0.858 (0.758–0.971)	0.393 (0.221–0.700)	0.272 (0.119–0.624)	196	0.910 (0.845–0.979)	0.594 (0.438–0.807)	0.511 (0.343–0.760)	145
TARGET.40.PASUUH	Female	15	No_metastases	Alive	4.45205	0.974 (0.951–0.997)	0.865 (0.783–0.956)	0.824 (0.726–0.936)	166	0.969 (0.942–0.996)	0.823 (0.723–0.937)	0.763 (0.642–0.906)	148	0.929 (0.880–0.982)	0.668 (0.544–0.822)	0.594 (0.460–0.768)	138
TARGET.40.PASYUK	Female	17	No_metastases	Alive	5.12329	0.975 (0.952–0.998)	0.869 (0.784–0.963)	0.829 (0.727–0.946)	165	0.981 (0.963–0.998)	0.888 (0.816–0.966)	0.847 (0.758–0.947)	133	0.961 (0.930–0.994)	0.805 (0.703–0.922)	0.756 (0.639–0.894)	122
TARGET.40.PATAWV	Male	16	No_metastases	Alive	4.66301	0.977 (0.958–0.996)	0.881 (0.814–0.953)	0.845 (0.763–0.936)	160	0.986 (0.973–0.999)	0.918 (0.865–0.975)	0.888 (0.820–0.962)	123	0.965 (0.939–0.992)	0.824 (0.744–0.914)	0.779 (0.685–0.886)	120
TARGET.40.PATEEM	Male	17	No_metastases	Alive	3.97534	0.977 (0.958–0.997)	0.882 (0.815–0.955)	0.847 (0.764–0.939)	160	0.987 (0.974–0.999)	0.922 (0.870–0.977)	0.893 (0.826–0.965)	122	0.967 (0.942–0.993)	0.834 (0.753–0.922)	0.790 (0.697–0.897)	118
TARGET.40.PATJVI	Male	16	Metastases	Alive	4.31507	0.867 (0.786–0.957)	0.460 (0.327–0.646)	0.355 (0.223–0.566)	244	0.928 (0.874–0.986)	0.636 (0.492–0.820)	0.532 (0.373–0.759)	174	0.964 (0.937–0.992)	0.816 (0.735–0.907)	0.770 (0.674–0.878)	121
TARGET.40.PATKSS	Male	14	No_metastases	Dead	2.07671	0.976 (0.957–0.996)	0.876 (0.808–0.949)	0.838 (0.756–0.930)	162	0.950 (0.907–0.995)	0.731 (0.582–0.919)	0.647 (0.469–0.891)	163	0.833 (0.729–0.951)	0.366 (0.215–0.621)	0.273 (0.135–0.549)	161
TARGET.40.PATMIF	Female	13	No_metastases	Alive	4.32877	0.972 (0.949–0.996)	0.858 (0.776–0.948)	0.816 (0.718–0.926)	169	0.980 (0.962–0.998)	0.882 (0.810–0.961)	0.840 (0.752–0.939)	135	0.959 (0.927–0.992)	0.794 (0.694–0.907)	0.742 (0.629–0.875)	124
TARGET.40.PATMPU	Male	14	No_metastases	Dead	4.32603	0.976 (0.957–0.996)	0.876 (0.808–0.949)	0.838 (0.756–0.930)	162	0.964 (0.934–0.995)	0.800 (0.691–0.926)	0.733 (0.599–0.897)	152	0.888 (0.819–0.962)	0.520 (0.391–0.691)	0.430 (0.296–0.623)	150
TARGET.40.PATMXR	Female	21	Metastases	Dead	1.05753	0.854 (0.753–0.967)	0.422 (0.256–0.697)	0.317 (0.164–0.612)	249	0.697 (0.510–0.952)	0.111 (0.022–0.555)	0.047 (0.005–0.462)	222	0.811 (0.683–0.964)	0.318 (0.150–0.672)	0.227 (0.087–0.595)	165
TARGET.40.PATPBS	Male	16	No_metastases	Alive	4.02192	0.977 (0.958–0.996)	0.881 (0.814–0.953)	0.845 (0.763–0.936)	160	0.988 (0.976–1.000)	0.929 (0.879–0.981)	0.902 (0.839–0.970)	119	0.971 (0.948–0.995)	0.851 (0.775–0.935)	0.812 (0.722–0.914)	115
TARGET.40.PATUXZ	Female	18	Metastases	Dead	1.39726	0.854 (0.754–0.968)	0.424 (0.258–0.698)	0.319 (0.166–0.615)	249	0.860 (0.762–0.969)	0.398 (0.229–0.692)	0.277 (0.129–0.596)	196	0.935 (0.887–0.985)	0.691 (0.563–0.848)	0.621 (0.481–0.800)	126
TARGET.40.PAUBIT	Female	13	No_metastases	Alive	2.81918	0.972 (0.949–0.996)	0.858 (0.776–0.948)	0.816 (0.718–0.926)	169	0.963 (0.932–0.994)	0.794 (0.682–0.925)	0.726 (0.592–0.889)	153	0.913 (0.855–0.975)	0.606 (0.474–0.774)	0.523 (0.385–0.711)	144
TARGET.40.PAUTWB	Male	14	No_metastases	Alive	1.88219	0.976 (0.957–0.996)	0.876 (0.808–0.949)	0.838 (0.756–0.930)	162	0.984 (0.969–0.998)	0.904 (0.846–0.967)	0.869 (0.795–0.951)	128	0.958 (0.927–0.989)	0.788 (0.703–0.884)	0.735 (0.637–0.849)	125
TARGET.40.PAUTYB	Female	13	No_metastases	Dead	1.47123	0.972 (0.949–0.996)	0.858 (0.776–0.948)	0.816 (0.718–0.926)	169	0.976 (0.956–0.997)	0.864 (0.784–0.951)	0.816 (0.719–0.925)	140	0.950 (0.913–0.988)	0.754 (0.648–0.878)	0.695 (0.576–0.838)	129
TARGET.40.PAUUML	Male	6	No_metastases	Alive	1.8411	0.968 (0.931–1.000)	0.839 (0.690–1.000)	0.792 (0.612–1.000)	175	0.976 (0.946–1.000)	0.862 (0.729–1.000)	0.813 (0.645–1.000)	140	0.928 (0.855–1.000)	0.662 (0.447–0.982)	0.587 (0.353–0.977)	139
TARGET.40.PAUVUL	Female	6	Metastases	Dead	0.950685	0.801 (0.626–1.000)	0.298 (0.089–1.000)	0.200 (0.040–1.000)	265	0.700 (0.475–1.000)	0.114 (0.013–1.000)	0.049 (0.002–1.000)	222	0.812 (0.652–1.000)	0.318 (0.108–0.935)	0.228 (0.056–0.920)	165
TARGET.40.PAUXPZ	Female	13	Metastases	Dead	1.66027	0.842 (0.742–0.955)	0.391 (0.240–0.634)	0.286 (0.151–0.541)	253	0.851 (0.755–0.960)	0.375 (0.218–0.646)	0.256 (0.120–0.542)	197	0.930 (0.882–0.981)	0.672 (0.552–0.818)	0.598 (0.468–0.764)	138
TARGET.40.PAUYTT	Female	19	No_metastases	Alive	1.5863	0.975 (0.952–0.998)	0.870 (0.784–0.965)	0.830 (0.727–0.949)	165	0.984 (0.969–0.999)	0.907 (0.843–0.976)	0.873 (0.793–0.961)	127	0.969 (0.942–0.997)	0.843 (0.749–0.948)	0.802 (0.693–0.927)	116
TARGET.40.PAVALD	Male	17	No_metastases	Alive	1.50959	0.977 (0.958–0.997)	0.882 (0.815–0.955)	0.847 (0.764–0.939)	160	0.970 (0.945–0.996)	0.832 (0.737–0.940)	0.774 (0.655–0.915)	147	0.911 (0.854–0.971)	0.599 (0.481–0.746)	0.515 (0.388–0.684)	144
TARGET.40.PAVCLP	Female	12	No_metastases	Alive	1.4	0.971 (0.948–0.996)	0.854 (0.770–0.947)	0.810 (0.710–0.924)	170	0.970 (0.946–0.996)	0.832 (0.737–0.940)	0.774 (0.659–0.909)	147	0.933 (0.887–0.982)	0.685 (0.564–0.831)	0.613 (0.482–0.780)	137
TARGET.40.PAVDTY	Male	14	No_metastases	Alive	1.01096	0.976 (0.957–0.996)	0.876 (0.808–0.949)	0.838 (0.756–0.930)	162	0.988 (0.976–1.000)	0.928 (0.878–0.980)	0.901 (0.837–0.970)	119	0.971 (0.947–0.995)	0.849 (0.772–0.933)	0.809 (0.718–0.911)	115
TARGET.40.PAVECB	Female	9	No_metastases	Alive	1.30411	0.968 (0.939–0.998)	0.838 (0.731–0.961)	0.791 (0.662–0.944)	175	0.985 (0.969–1.000)	0.913 (0.839–0.994)	0.881 (0.787–0.986)	125	0.972 (0.944–1.000)	0.854 (0.750–0.971)	0.815 (0.693–0.959)	114
