## Supplementary material for "Prognosis prediction using autophagy gene expression in osteosarcoma": Table S2

### Sheet: Sheet1
Table S1. Autophagy genes downloaded from Human Autophagy Database.
	Gene Symbol
Autophagy Genes (N = 222)	AMBRA1 APOL1 ARNT ARSA ARSB ATF4 ATF6 ATG10 ATG12 ATG16L1 ATG16L2 ATG2A ATG2B ATG3 ATG4A ATG4B ATG4C ATG4D ATG5 ATG7 ATG9A ATG9B ATIC BAG1 BAG3 BAK1 BAX BCL2 BCL2L1 BECN1 BID BIRC5 BIRC6 BNIP1 BNIP3 BNIP3L C12orf44 C17orf88 CALCOCO2 CAMKK2 CANX CAPN1 CAPN10 CAPN2 CAPNS1 CASP1 CASP3 CASP4 CASP8 CCL2 CCR2 CD46 CDKN1A CDKN1B CDKN2A CFLAR CHMP2B CHMP4B CLN3 CTSB CTSD CTSL1 CX3CL1 CXCR4 DAPK1 DAPK2 DD…
