## Supplementary material for "Prognosis prediction using autophagy gene expression in osteosarcoma": Table S4

### Sheet: Sheet1
Table S4.Train and Test groups randomly divided from 139 OS samples.
	Testing group	Training group
Samples	GSM530667	GSM531285
	GSM530899	GSM531294
	GSM531283	GSM531300
	GSM531284	GSM531302
	GSM531286	GSM531305
	GSM531287	GSM531307
	GSM531288	GSM531308
	GSM531289	GSM531310
	GSM531290	GSM531311
	GSM531291	GSM531312
	GSM531292	GSM531314
	GSM531293	GSM531322
	GSM531295	GSM531323
	GSM531296	GSM531325
	GSM531297	GSM531326
	GSM531298	GSM531328
	GSM531299	GSM531330
	GSM531301	GSM531331
	GSM531303	GSM531332
	GSM531304	GSM531334
	GSM531306	GSM531351
	GSM531309	GSM531352
	GSM531313	TARGET.40.0A4HLD
	GSM531319	TARGET.40.0A4HMC
	GSM531320	TARGET.40.0A4HXS
	GSM531321	TARGET.40.0A4HY5
	GSM531324	TARGET.40.0A4I0Q
	GSM531327	TARGET.40.0A4I0S
	GSM531329	TARGET.40.0A4I0W
	GSM531333	TARGET.40.0A4I3S
	GSM531335	TARGET.40.0A4I48
	TARGET.40.0A4HX8	TARGET.40.0A4I4O
	TARGET.40.0A4I42	TARGET.40.0A4I6O
	TARGET.40.0A4I4M	TARGET.40.0A4I9K
	TARGET.40.0A4I5B	TARGET.40.PALECC
	TARGET.40.0A4I65	TARGET.40.PALHRL
	TARGET.40.0A4I8U	TARGET.40.PALKDP
	TARGET.40.PAKFVX	TARGET.40.PALWWX
	TARGET.40.PAKUZU	TARGET.40.PALZGU
	TARGET.40.PAKXLD	TARGET.40.PAMLKS
	TARGET.40.PAKZZK	TARGET.40.PAMRHD
	TARGET.40.PALFYN	TARGET.40.PAMYYJ
	TARGET.40.PALKGN	TARGET.40.PANGRW
	TARGET.40.PAMEKS	TARGET.40.PANPUM
	TARGET.40.PAMHLF	TARGET.40.PANVJJ
	TARGET.40.PAMHYN	TARGET.40.PANXSC
	TARGET.40.PAMJXS	TARGET.40.PANZHX
	TARGET.40.PAMTCM	TARGET.40.PANZZJ
	TARGET.40.PANGPE	TARGET.40.PAPIJR
	TARGET.40.PANMIG	TARGET.40.PAPKWD
	TARGET.40.PANSEN	TARGET.40.PAPNVD
	TARGET.40.PAPWWC	TARGET.40.PARBGW
	TARGET.40.PAPXGT	TARGET.40.PARGTM
	TARGET.40.PARDAX	TARGET.40.PARJXU
	TARGET.40.PARFTG	TARGET.40.PARKAF
	TARGET.40.PASEBY	TARGET.40.PASEFS
	TARGET.40.PASRNE	TARGET.40.PASFCV
	TARGET.40.PASUUH	TARGET.40.PASKZZ
	TARGET.40.PASYUK	TARGET.40.PASNZV
	TARGET.40.PATAWV	TARGET.40.PASSLM
	TARGET.40.PATEEM	TARGET.40.PATJVI
	TARGET.40.PATMIF	TARGET.40.PATKSS
	TARGET.40.PATMXR	TARGET.40.PATMPU
	TARGET.40.PATPBS	TARGET.40.PAUBIT
	TARGET.40.PATUXZ	TARGET.40.PAUTWB
	TARGET.40.PAUTYB	TARGET.40.PAUUML
	TARGET.40.PAUYTT	TARGET.40.PAUVUL
	TARGET.40.PAVCLP	TARGET.40.PAUXPZ
		TARGET.40.PAVALD
		TARGET.40.PAVDTY
		TARGET.40.PAVECB
