## Supplementary material for "Prognosis prediction using autophagy gene expression in osteosarcoma": Table S5

### Sheet: Sheet1
Table S5：The 20 groups obtained through the iteration process
Loop Count	Training group				Testing group				TARGET validation group				GSE21257 validation group				AIC	C-index	Model gene
	pvalue	AUC at 1 years	AUC at 3 years	AUC at 5 years	pvalue	AUC at 1 years	AUC at 3 years	AUC at 5 years	pvalue	AUC at 1 years	AUC at 3 years	AUC at 5 years	pvalue	AUC at 1 years	AUC at 3 years	AUC at 5 years
1	0.002	0.767	0.798	0.81	0.009	0.865	0.675	0.678	0.025	0.866	0.718	0.678	0.01	0.724	0.736	0.766	184.76	0.68	ATG4D	LAMP2	MYC	SAR1A
2	0.002	0.836	0.793	0.796	0.008	0.795	0.64	0.588	0.001	0.809	0.694	0.688	0.006	0.709	0.709	0.692	176.94	0.75	BNIP3	GOPC	SAR1A	SIRT1
3	0.028	0.764	0.789	0.746	0.039	0.886	0.614	0.664	0.082	0.902	0.644	0.654	0.262	0.709	0.725	0.679	216.62	0.68	CCL2	MYC
4	0.027	0.788	0.734	0.71	0.004	0.793	0.685	0.65	0.007	0.77	0.738	0.724	0.88	0.893	0.627	0.568	204.26	0.71	ATG7	BNIP3
5	<0.001	0.775	0.753	0.886	0.044	0.774	0.748	0.727	<0.001	0.833	0.743	0.712	0.164	0.735	0.711	0.71	184.1	0.73	ATG4D	ATG7	CTSL	MYC
6	<0.001	0.882	0.783	0.753	0.023	0.848	0.735	0.7	0.036	0.858	0.712	0.634	0.01	0.827	0.753	0.701	183.06	0.76	BNIP3	PEA15	MYC	SAR1A
7	<0.001	0.831	0.843	0.847	0.043	0.801	0.648	0.716	0.028	0.898	0.649	0.675	0.249	0.709	0.726	0.76	123.53	0.8	ATG4D	CCL2	MYC	SAR1A
8	0.004	0.765	0.818	0.799	0.016	0.769	0.642	0.649	0.105	0.82	0.692	0.608	0.124	0.791	0.738	0.694	179.32	0.73	ATG4C	CX3CL1	MYC	PEA15
9	0.03	0.868	0.691	0.693	0.03	0.805	0.762	0.669	0.029	0.874	0.684	0.694	0.219	0.862	0.694	0.629	192.39	0.69	BNIP3	MYC
10	<0.001	0.873	0.82	0.809	0.023	0.799	0.64	0.616	0.015	0.752	0.622	0.657	0.035	0.684	0.743	0.687	183.42	0.77	BNIP3	HSPA5	MYC	SAR1A
11	0.004	0.843	0.78	0.76	0.011	0.786	0.642	0.665	0.016	0.765	0.607	0.647	0.016	0.648	0.768	0.714	205.29	0.72	HSPA5	MYC
12	<0.001	0.831	0.783	0.734	0.038	0.757	0.671	0.682	<0.001	0.711	0.773	0.735	0.924	0.811	0.634	0.572	201.09	0.72	ATG7	BNIP3	CTSL
13	<0.001	0.76	0.777	0.782	0.029	0.842	0.672	0.642	0.076	0.75	0.6	0.641	0.041	0.602	0.757	0.675	181.55	0.74	CCL2	HSPA5	MYC
14	0.002	0.831	0.807	0.743	0.019	0.807	0.66	0.679	0.006	0.877	0.674	0.699	0.045	0.75	0.728	0.699	178.55	0.72	BNIP3	MYC	SAR1A
15	<0.001	0.9	0.831	0.887	0.031	0.85	0.656	0.605	0.021	0.757	0.623	0.659	0.418	0.847	0.768	0.717	187.44	0.79	ATG4D	BNIP3	HSPA5	MYC
16	<0.001	0.812	0.864	0.91	0.042	0.89	0.387	0.343	0.046	0.906	0.622	0.644	0.091	0.628	0.739	0.743	200.58	0.79	GOPC	IRGM	MYC
17	<0.001	0.789	0.866	0.842	0.048	0.863	0.668	0.661	0.005	0.771	0.639	0.667	0.12	0.622	0.769	0.703	154.01	0.8	CTSL	HSPA5	MYC
18	0.017	0.853	0.772	0.722	0.033	0.755	0.713	0.721	0.045	0.9	0.701	0.678	0.002	0.689	0.759	0.721	173.39	0.72	LAMP2	MYC	SAR1A
19	0.02	0.781	0.785	0.752	0.026	0.768	0.605	0.674	0.006	0.902	0.642	0.671	0.177	0.658	0.724	0.727	215.73	0.7	CCL2	MYC	SAR1A
20	<0.001	0.819	0.916	0.916	0.01	0.854	0.622	0.548	0.002	0.801	0.668	0.697	0.035	0.719	0.759	0.713	184.27	0.83	ATG7	BNIP3	HSPA5	LAMP2	MYC	SAR1A
