## Supplementary material for "Prognosis prediction using autophagy gene expression in osteosarcoma": Table S6

### Sheet: Sheet1
Table S6. The groups that were significant (p < 0.05) in the validation set during 20 cycles
Loop Count	Training group				Testing group				TARGET validation group				GSE21257 validation group				AIC	C-index	Model gene
	p-value	AUC at 1 year	AUC at 3 year	AUC at 5 year	p-value	AUC at 1 year	AUC at 3 year	AUC at 5 year	p-value	AUC at 1 year	AUC at 3 year	AUC at 5 year	p-value	AUC at 1 year	AUC at 3 year	AUC at 5 year
1	0.002	0.767	0.798	0.81	0.009	0.865	0.675	0.678	0.025	0.866	0.718	0.678	0.01	0.724	0.736	0.766	184.76	0.68	ATG4D	LAMP2	MYC	SAR1A
2	0.002	0.836	0.793	0.796	0.008	0.795	0.64	0.588	0.001	0.809	0.694	0.688	0.006	0.709	0.709	0.692	176.94	0.75	BNIP3	GOPC	SAR1A	SIRT1
6	<0.001	0.882	0.783	0.753	0.023	0.848	0.735	0.7	0.036	0.858	0.712	0.634	0.01	0.827	0.753	0.701	183.06	0.76	BNIP3	PEA15	MYC	SAR1A
10	<0.001	0.873	0.82	0.809	0.023	0.799	0.64	0.616	0.015	0.752	0.622	0.657	0.035	0.684	0.743	0.687	183.42	0.77	BNIP3	HSPA5	MYC	SAR1A
11	0.004	0.843	0.78	0.76	0.011	0.786	0.642	0.665	0.016	0.765	0.607	0.647	0.016	0.648	0.768	0.714	205.29	0.72	HSPA5	MYC
14	0.002	0.831	0.807	0.743	0.019	0.807	0.66	0.679	0.006	0.877	0.674	0.699	0.045	0.75	0.728	0.699	178.55	0.72	BNIP3	MYC	SAR1A
18	0.017	0.853	0.772	0.722	0.033	0.755	0.713	0.721	0.045	0.9	0.701	0.678	0.002	0.689	0.759	0.721	173.39	0.72	LAMP2	MYC	SAR1A
20	<0.001	0.819	0.916	0.916	0.01	0.854	0.622	0.548	0.002	0.801	0.668	0.697	0.035	0.719	0.759	0.713	184.27	0.83	ATG7	BNIP3	HSPA5	LAMP2	MYC	SAR1A
