## Supplementary material for "Prognosis prediction using autophagy gene expression in osteosarcoma": Table S7

### Sheet: Sheet1
Table S7.Filtering the optimal grouping based on the calculation formula
Cycle-index	AIC	C-index		Calculate ΔAIC	Cycle-index	AIC	ΔAIC	Whether to retain (ΔAIC ≤ 10)		Sort by C-index	Cycle-index	C-index
1	184.76	0.68			1	184.76	11.37	No			6	0.76
2	176.94	0.75			10	183.42	10.03	No			2	0.75
6	183.06	0.76			11	205.29	31.9	No			14	0.72
10	183.42	0.77			20	184.27	10.88	No			18	0.72
11	205.29	0.72			2	176.94	3.55	Yes
14	178.55	0.72			6	183.06	9.67	Yes
18	173.39	0.72			14	178.55	5.16	Yes
20	184.27	0.83			18	173.39	0	Yes
