## Supplementary material for "Prognosis prediction using autophagy gene expression in osteosarcoma": Table S8

### Sheet: Sheet1
Table S8: Risk composition classified based on the median value of Auto-RS
Sample ID	survival time	survival state	BNIP3	MYC	PEA15	SAR1A	Gender	Group	Age	Auto-RS	risk
GSM530667	2.21918	1	5.00524	6.62522	8.39914	6.58254	Male	Metastases	15	4.31046	low
GSM530899	1.72603	0	6.5801	8.9618	7.77329	6.81291	Male	Metastases	14	6.95471	high
GSM531283	3.78082	0	5.73326	6.19679	7.26273	7.04278	Male	Metastases	15	5.23583	high
GSM531284	2.30137	0	5.18582	6.56409	7.64992	6.87943	Female	Metastases	12	4.90874	low
GSM531285	0.90411	1	7.04397	7.40498	7.26383	7.88003	Female	Metastases	7	6.99163	high
GSM531286	3.0411	0	8.76372	8.52604	7.43178	7.29614	Male	Metastases	12	8.15091	high
GSM531287	3.69863	0	5.42363	6.77624	8.18123	6.73565	Male	Metastases	15	4.7952	low
GSM531288	1.06849	1	6.17409	8.20778	8.33919	6.40718	Male	Metastases	15	5.79887	high
GSM531289	2.71233	1	6.71232	7.48598	8.26544	7.27716	Female	Metastases	17	6.05378	high
GSM531290	2.05479	0	6.85985	7.29505	7.24135	7.48164	Male	Metastases	16	6.66582	high
GSM531291	1.47945	1	5.63138	6.08389	8.42637	6.88822	Male	Metastases	79	4.4053	low
GSM531292	2.46575	1	5.67528	7.55848	7.78271	6.90953	Male	Metastases	17	5.6957	high
GSM531293	2.87671	1	6.22122	7.86199	7.85915	7.21481	Male	Metastases	18	6.24278	high
GSM531294	0.328767	1	8.16585	10.0087	7.567	6.85314	Female	Metastases	11	8.49493	high
GSM531295	2.21918	1	5.52461	7.81584	7.42159	7.21851	Male	Metastases	16	6.12092	high
GSM531296	2.13699	0	7.69489	7.10495	8.05622	7.33494	Male	Metastases	19	6.43632	high
GSM531297	1.47945	1	5.8208	7.26973	8.79106	7.61164	Male	Metastases	33	5.35339	high
GSM531298	15.5342	1	7.12418	5.41649	7.82339	7.02404	Female	Metastases	39	5.11131	high
GSM531299	2.9589	0	6.08313	7.52333	8.07279	5.23358	Male	Metastases	22	4.94626	low
GSM531300	10.1096	0	6.21129	8.38388	8.10397	5.45949	Male	Metastases	19	5.622	high
GSM531301	9.0411	1	5.58608	6.10585	8.56521	5.30089	Female	Metastases	12	3.59585	low
GSM531302	5.17808	0	4.94268	5.65649	9.17041	5.29001	Female	Non-Metastasis	17	2.56519	low
GSM531303	4.93151	0	5.15084	5.30142	8.23745	5.01685	Male	Non-Metastasis	22	2.83759	low
GSM531304	4.93151	0	7.44423	5.78532	9.30232	5.0444	Female	Non-Metastasis	58	3.66765	low
GSM531305	4.93151	0	5.19957	5.30452	9.86435	5.41143	Male	Non-Metastasis	28	2.1462	low
GSM531306	0.821918	1	8.07619	7.54427	7.87349	5.65588	Male	Metastases	17	6.22438	high
GSM531307	3.20548	1	5.97704	7.50866	8.46892	7.31052	Male	Metastases	19	5.6156	high
GSM531308	7.80822	0	6.9923	6.64739	7.56584	5.54439	Male	Metastases	15	5.26937	high
GSM531309	6.82192	1	5.95095	5.68154	9.20684	5.11776	Female	Metastases	18	3.07447	low
GSM531310	20.2192	0	4.96749	6.12683	7.65459	5.25861	Male	Non-Metastasis	18	3.68707	low
GSM531311	2.05479	1	7.33178	7.27733	8.35828	5.35495	Male	Metastases	17	5.29645	high
GSM531312	3.28767	1	4.08706	5.86734	7.67957	5.95686	Female	Metastases	14	3.51317	low
GSM531313	11.7534	0	4.80398	6.46651	9.42189	5.61634	Male	Non-Metastasis	15	3.00543	low
GSM531314	0.90411	1	7.77362	6.82244	7.79587	5.66065	Male	Metastases	17	5.68039	high
GSM531319	8.63014	0	6.21253	7.23103	9.12907	7.41431	Male	Non-Metastasis	9	5.13684	high
GSM531320	6.41096	0	6.58404	6.17886	8.30803	5.16655	Male	Non-Metastasis	12	4.09752	low
GSM531321	7.9726	0	5.7036	6.67393	8.75186	6.95044	Female	Non-Metastasis	41	4.5455	low
GSM531322	2.71233	1	6.63091	7.56403	7.69122	6.05795	Male	Metastases	17	5.82243	high
GSM531323	6.32877	0	5.16731	6.32504	8.67409	5.32962	Female	Non-Metastasis	12	3.37553	low
GSM531324	3.86301	1	5.6394	5.99689	7.93964	5.44092	Male	Metastases	26	3.96356	low
GSM531325	9.86301	0	6.27285	7.48072	7.88579	5.7213	Female	Non-Metastasis	20	5.23185	high
GSM531326	7.47945	0	6.77173	6.96653	7.89218	7.28381	Female	Non-Metastasis	21	5.86701	high
GSM531327	2.38356	1	7.01526	8.58166	7.07239	7.71327	Male	Metastases	14	7.72904	high
GSM531328	2.63014	0	7.14941	8.00375	8.21128	7.29252	Male	Metastases	19	6.61939	high
GSM531329	2.54795	0	8.68602	8.52544	7.00119	7.09827	Male	Metastases	8	8.26009	high
GSM531330	2.05479	1	5.64294	5.7557	9.1849	5.29463	Female	Metastases	11	3.06402	low
GSM531331	18	0	6.56425	7.34437	7.99275	5.31912	Male	Non-Metastasis	19	5.04642	low
GSM531332	15.863	0	7.33121	7.25305	8.85535	5.47376	Female	Non-Metastasis	16	4.95586	low
GSM531333	15.1233	0	5.8061	6.38263	9.28531	6.17842	Female	Non-Metastasis	10	3.76984	low
GSM531334	15.9452	0	7.56116	6.97451	8.3943	5.61355	Female	Non-Metastasis	4	5.21403	high
GSM531335	7.72603	0	8.16205	7.97398	9.06966	6.79139	Female	Non-Metastasis	21	6.28267	high
GSM531351	7.15068	0	6.75515	7.88203	8.15295	6.94677	Male	Non-Metastasis	19	6.12303	high
GSM531352	4.93151	0	7.16361	6.53666	8.92149	5.65649	Male	Non-Metastasis	16	4.48236	low
TARGET.40.0A4HLD	10.811	0	7.9298	6.79191	9.21981	5.78992	Male	Non-Metastasis	20	5.17833	high
TARGET.40.0A4HMC	1.03288	0	6.32074	6.03758	8.32622	6.33314	Male	Non-Metastasis	28	4.90045	low
TARGET.40.0A4HX8	4.79452	0	5.67261	7.48184	8.11906	5.92376	Male	Non-Metastasis	30	5.31793	high
TARGET.40.0A4HXS	8.07671	0	6.27209	8.16606	7.6345	6.02289	Male	Non-Metastasis	24	6.3362	high
TARGET.40.0A4HY5	0.794521	1	8.00142	8.65812	8.04879	5.79328	Male	Metastases	20	6.92207	high
TARGET.40.0A4I0Q	1.42192	1	7.14528	8.28812	8.25912	5.81842	Female	Metastases	20	6.21452	high
TARGET.40.0A4I0S	1.65205	0	5.60443	5.88819	7.83707	5.65959	Male	Non-Metastasis	25	4.36661	low
TARGET.40.0A4I0W	1.87123	0	6.19845	6.93672	9.01326	5.78999	Male	Non-Metastasis	21	4.61428	low
TARGET.40.0A4I3S	5.05205	0	7.05943	6.7555	7.75851	6.29924	Male	Non-Metastasis	23	5.96711	high
TARGET.40.0A4I42	1.69589	1	7.88217	6.94105	7.60542	6.06255	Female	Non-Metastasis	18	6.38574	high
TARGET.40.0A4I48	4.4274	0	5.72821	7.63672	8.84687	5.40343	Female	Metastases	17	4.59062	low
TARGET.40.0A4I4M	1.93973	0	5.67173	6.52745	9.14363	5.32506	Female	Non-Metastasis	19	3.77208	low
TARGET.40.0A4I4O	1.71781	1	7.78076	6.30798	7.71275	6.03002	Male	Non-Metastasis	33	5.88806	high
TARGET.40.0A4I5B	1.69589	0	5.16269	5.9925	8.29021	6.48272	Male	Non-Metastasis	21	4.47297	low
TARGET.40.0A4I65	16	0	6.24778	6.71563	7.99358	5.56464	Male	Non-Metastasis	18	4.98032	low
TARGET.40.0A4I6O	5.22192	1	8.04205	6.84552	8.7671	5.9641	Male	Non-Metastasis	19	5.64101	high
TARGET.40.0A4I8U	2.69315	0	5.40717	6.63587	7.8254	5.78566	Male	Non-Metastasis	21	4.79861	low
TARGET.40.0A4I9K	6.18356	0	4.27801	5.20563	8.36804	5.96283	Male	Non-Metastasis	23	3.24907	low
TARGET.40.PAKFVX	2.52603	0	7.59289	5.74997	8.06348	6.78058	Male	Non-Metastasis	15	5.73937	high
TARGET.40.PAKUZU	0	0	6.59017	7.31661	8.18769	6.39064	Male	Non-Metastasis	20	5.88249	high
TARGET.40.PAKXLD	6.74521	0	6.67808	8.21169	8.02329	5.72742	Female	Non-Metastasis	15	6.12483	high
TARGET.40.PAKZZK	4.15068	1	4.95363	6.34734	9.63001	6.54801	Male	Non-Metastasis	14	3.82045	low
TARGET.40.PALECC	2.06575	1	6.07264	6.4437	8.37029	5.88804	Female	Non-Metastasis	11	4.72023	low
TARGET.40.PALFYN	2.74795	1	5.29309	5.56506	9.268	6.00624	Female	Non-Metastasis	14	3.3963	low
TARGET.40.PALHRL	11.9836	0	6.78137	6.89739	8.38097	5.33842	Male	Metastases	17	4.87091	low
TARGET.40.PALKDP	8.99178	0	6.28185	5.49363	7.96469	6.68872	Female	Non-Metastasis	10	5.00756	low
TARGET.40.PALKGN	5.8137	0	4.83435	7.16003	8.96596	5.87625	Male	Non-Metastasis	17	4.21781	low
TARGET.40.PALWWX	5.92603	0	6.12091	6.28498	9.55977	6.73865	Female	Metastases	13	4.38847	low
TARGET.40.PALZGU	7.89589	1	6.27481	7.69512	9.07027	7.30049	Male	Non-Metastasis	16	6.00034	high
TARGET.40.PAMEKS	2.34795	1	6.07745	7.29505	9.18868	5.9379	Male	Metastases	11	4.67718	low
TARGET.40.PAMHLF	5.2411	0	4.26782	6.62388	7.68675	6.23626	Male	Non-Metastasis	9	4.64898	low
TARGET.40.PAMHYN	10.6849	0	5.03132	6.59582	7.4123	2.65372	Female	Non-Metastasis	10	2.89467	low
TARGET.40.PAMJXS	10.5808	1	4.79667	6.13767	8.10141	6.98946	Male	Non-Metastasis	12	4.82492	low
TARGET.40.PAMLKS	0.493151	1	7.81261	10.6993	7.18422	5.98054	Female	Metastases	13	8.66017	high
TARGET.40.PAMRHD	0.20274	1	6.01969	7.04946	8.54847	5.69969	Female	Metastases	11	4.74485	low
TARGET.40.PAMTCM	8.22466	0	6.98157	7.76393	7.75058	6.74876	Female	Non-Metastasis	14	6.80407	high
TARGET.40.PAMYYJ	0.742466	1	7.48085	7.1806	8.20857	7.13016	Male	Metastases	18	6.57329	high
TARGET.40.PANGPE	9.25479	0	6.14436	5.80844	8.58748	6.25362	Male	Non-Metastasis	14	4.48174	low
TARGET.40.PANGRW	9.25479	0	5.10891	5.63281	7.55417	6.48718	Male	Non-Metastasis	17	4.68584	low
TARGET.40.PANMIG	2.12603	1	5.49883	6.11763	7.46554	5.83668	Male	Metastases	15	4.70892	low
TARGET.40.PANPUM	0.808219	1	5.99969	8.03036	7.55318	6.88306	Male	Metastases	17	6.64533	high
TARGET.40.PANSEN	6.18082	0	6.012	6.20185	8.82221	6.25201	Male	Non-Metastasis	15	4.50884	low
TARGET.40.PANVJJ	8.47945	0	4.89913	7.04781	8.90459	5.73807	Female	Non-Metastasis	14	4.13196	low
TARGET.40.PANXSC	3.33425	0	5.89726	5.76891	8.41237	6.18143	Male	Non-Metastasis	16	4.4087	low
TARGET.40.PANZHX	3.62466	0	4.92829	6.06454	8.66847	6.39611	Female	Metastases	15	4.05016	low
TARGET.40.PANZZJ	4.2137	0	5.27543	7.69605	8.37387	5.92736	Male	Non-Metastasis	19	5.11401	high
TARGET.40.PAPIJR	4.70959	0	5.95753	7.21077	8.27474	5.52568	Female	Non-Metastasis	13	4.94469	low
TARGET.40.PAPKWD	1.15616	1	7.30729	8.72479	6.93231	6.94823	Male	Non-Metastasis	10	8.12442	high
TARGET.40.PAPNVD	2.52603	1	7.31366	7.8803	7.94745	6.42089	Female	Non-Metastasis	15	6.69598	high
TARGET.40.PAPWWC	6.90411	0	4.2864	5.98459	8.18626	6.97565	Female	Non-Metastasis	10	4.44871	low
TARGET.40.PAPXGT	6.92055	0	6.61157	5.6874	7.84714	6.42491	Female	Non-Metastasis	12	5.17265	high
TARGET.40.PARBGW	0.783562	0	5.94416	7.95457	7.73694	6.77293	Female	Metastases	13	6.39702	high
TARGET.40.PARDAX	1.86027	1	6.82775	7.25605	8.63931	6.85985	Male	Metastases	11	5.89724	high
TARGET.40.PARFTG	1.78904	1	4.71862	6.1482	7.70818	6.23973	Female	Non-Metastasis	14	4.56324	low
TARGET.40.PARGTM	7.15068	0	6.95666	5.69845	7.74035	7.34676	Male	Non-Metastasis	17	5.97464	high
TARGET.40.PARJXU	4.46849	1	6.54749	7.30978	9.14436	6.18663	Female	Metastases	13	5.07789	high
TARGET.40.PARKAF	2.90685	1	6.38358	6.5378	7.78614	6.59494	Male	Non-Metastasis	17	5.70778	high
TARGET.40.PASEBY	5.6137	0	4.72079	6.21687	8.44124	5.8977	Male	Non-Metastasis	12	3.94879	low
TARGET.40.PASEFS	5.7863	0	6.06123	7.2084	8.09928	5.70145	Male	Non-Metastasis	19	5.20524	high
TARGET.40.PASFCV	5.64932	0	5.2036	6.03327	9.63424	5.99674	Female	Non-Metastasis	11	3.40185	low
TARGET.40.PASKZZ	1.48493	0	5.63722	6.68484	8.37305	5.79931	Female	Non-Metastasis	14	4.60872	low
TARGET.40.PASNZV	4.7863	0	4.98822	7.17768	8.87283	6.7914	Male	Non-Metastasis	17	4.92591	low
TARGET.40.PASRNE	4.67671	0	6.20999	6.52603	8.2118	6.47986	Female	Non-Metastasis	4	5.29532	high
TARGET.40.PASSLM	5.10959	0	8.33266	7.24374	8.16681	6.09084	Male	Metastases	10	6.36416	high
TARGET.40.PASUUH	4.45205	0	6.96751	5.72761	7.89769	6.16087	Female	Non-Metastasis	15	5.15901	high
TARGET.40.PASYUK	5.12329	0	5.32265	5.8738	8.86193	6.38909	Female	Non-Metastasis	17	4.0728	low
TARGET.40.PATAWV	4.66301	0	4.94217	6.20064	8.35599	6.62435	Male	Non-Metastasis	16	4.54455	low
TARGET.40.PATEEM	3.97534	0	5.51848	6.45833	9.05146	6.4377	Male	Non-Metastasis	17	4.4159	low
TARGET.40.PATJVI	4.31507	0	6.09449	6.32776	8.46736	6.04472	Male	Metastases	16	4.62418	low
TARGET.40.PATKSS	2.07671	1	8.7744	7.91305	8.15511	6.56937	Male	Non-Metastasis	14	7.33474	high
TARGET.40.PATMIF	4.32877	0	5.32598	6.46267	8.76888	6.11468	Female	Non-Metastasis	13	4.30024	low
TARGET.40.PATMPU	4.32603	1	7.74354	6.66236	7.64216	6.83182	Male	Non-Metastasis	14	6.62181	high
TARGET.40.PATMXR	1.05753	1	8.0861	6.82591	8.07267	7.11014	Female	Metastases	21	6.70665	high
TARGET.40.PATPBS	4.02192	0	6.08238	6.15029	8.98846	5.98357	Male	Non-Metastasis	16	4.24215	low
TARGET.40.PATUXZ	1.39726	1	7.37475	5.78354	8.90033	6.53259	Female	Metastases	18	4.92449	low
TARGET.40.PAUBIT	2.81918	0	6.70479	6.55693	8.40171	6.73887	Female	Non-Metastasis	13	5.58197	high
TARGET.40.PAUTWB	1.88219	0	5.84274	7.03916	8.13676	5.64251	Male	Non-Metastasis	14	4.95005	low
TARGET.40.PAUTYB	1.47123	1	5.82945	6.44702	8.46346	6.00485	Female	Non-Metastasis	13	4.63076	low
TARGET.40.PAUUML	1.8411	0	6.82506	7.86876	7.40578	5.30777	Male	Non-Metastasis	6	6.10005	high
TARGET.40.PAUVUL	0.950685	1	7.40968	8.81566	7.85019	6.25913	Female	Metastases	6	7.16077	high
TARGET.40.PAUXPZ	1.66027	1	6.70329	5.70034	7.95412	6.61762	Female	Metastases	13	5.19919	high
TARGET.40.PAUYTT	1.5863	0	5.57306	5.64916	8.09734	4.96414	Female	Non-Metastasis	19	3.6217	low
TARGET.40.PAVALD	1.50959	0	7.08778	7.81009	8.21911	6.00261	Male	Non-Metastasis	17	6.12903	high
TARGET.40.PAVCLP	1.4	0	5.68862	6.74068	8.18356	6.38752	Female	Non-Metastasis	12	5.14648	high
TARGET.40.PAVDTY	1.01096	0	6.13268	5.40237	8.25583	6.08776	Male	Non-Metastasis	14	4.33648	low
TARGET.40.PAVECB	1.30411	0	4.9296	7.24993	9.65306	5.70952	Female	Non-Metastasis	9	3.79466	low
