## Supplementary material for "Prognosis prediction using autophagy gene expression in osteosarcoma": Table S9

### Sheet: Sheet1
Table S9: Enrichment pathways between ROS0/2/3 and ROS1/4/5 based on 50 hallmark gene sets
UPREGULATED PATHWAYS (n =29)
ID	Description	setSize	enrichmentScore	NES	pvalue	p.adjust	qvalue	rank	leading_edge	core_enrichment
TNFA_SIGNALING_VIA_NFKB	TNFA_SIGNALING_VIA_NFKB	70	0.692781	3.88877	1e-10	1.25e-09	6.05e-10	541	tags=76%, list=19%, signal=63%	EGR3/MAFF/VEGFA/NR4A1/EFNA1/MYC/FOSB/KLF2/EGR1/PHLDA1/IRF1/KLF4/TRIB1/IER5/CCNL1/MCL1/FOS/KLF10/IER3/RHOB/JUNB/BTG1/PPP1R15A/BTG2/DNAJB4/NFAT5/KDM6B/ZFP36/TNC/IER2/JUN/NR4A2/TIPARP/SGK1/DUSP2/ABCA1/ATF3/SAT1/KLF6/GADD45B/REL/ATP2B1/TSC22D1/KLF9/PLK2/CD44/BMP2/BHLHE40/CCND1/DUSP1/INHBA/PMEPA1/NFIL3
HYPOXIA	HYPOXIA	76	0.565525	3.18615	1e-10	1.25e-09	6.05e-10	601	tags=61%, list=21%, signal=49%	NDRG1/ENO2/MAFF/VEGFA/EFNA1/PRKCA/CDKN1C/FAM162A/SLC2A1/ADM/LOX/KLHL24/FOS/MXI1/WSB1/IER3/BTG1/HSPA5/TGFBI/PPP1R15A/GBE1/ZFP36/TMEM45A/CITED2/ZNF292/JUN/ERRFI1/TIPARP/COL5A1/DCN/ATF3/KLF6/P4HA2/BHLHE40/SIAH2/DUSP1/TPBG/BNIP3L/NFIL3/PAM/SDC2/EXT1/P4HA1/GPI/VHL/PGK1
EPITHELIAL_MESENCHYMAL_TRANSITION	EPITHELIAL_MESENCHYMAL_TRANSITION	87	0.465034	2.69324	2.88e-09	2.4e-08	1.16e-08	621	tags=52%, list=21%, signal=42%	ENO2/SPP1/VEGFA/FBLN2/TIMP3/LOXL2/DKK1/SFRP4/PLOD2/LOX/COL6A2/CTHRC1/LRP1/ADAM12/RHOB/TGFBI/TNC/SLC6A8/FERMT2/JUN/NOTCH2/COL5A1/COL5A2/COL1A1/FN1/DCN/SAT1/LUM/HTRA1/GADD45B/COL1A2/CDH2/MSX1/CD44/PRRX1/EMP3/INHBA/FOXC2/GLIPR1/PMEPA1/COL6A3/PCOLCE/MYLK/PDLIM4/QSOX1
INFLAMMATORY_RESPONSE	INFLAMMATORY_RESPONSE	27	0.605153	2.54568	3.2e-06	2e-05	9.67e-06	506	tags=63%, list=17%, signal=53%	MYC/ADM/IRF1/IRF7/BTG2/RGS16/PDPN/IL1R1/SGMS2/ABCA1/BST2/KLF6/ATP2B1/EMP3/INHBA/PCDH7/TPBG
UV_RESPONSE_DN	UV_RESPONSE_DN	43	0.481893	2.36844	4.02e-05	0.000200766	9.72e-05	616	tags=53%, list=21%, signal=43%	IGF1R/IGFBP5/PRKCA/MYC/LTBP1/KALRN/CITED2/NOTCH2/COL5A2/COL1A1/PLCB4/INSIG1/ATP2B1/COL1A2/BHLHE40/DUSP1/TOGARAM1/YTHDC1/PRDM2/SDC2/SIPA1L1/DLG1/PIK3R3
KRAS_SIGNALING_UP	KRAS_SIGNALING_UP	35	0.512715	2.35597	1.94e-05	0.0001079	5.22e-05	489	tags=51%, list=17%, signal=43%	SLPI/EMP1/SPP1/SOX9/SPARCL1/KLF4/TRIB2/TRIB1/PPP1R15A/CPE/RGS16/SATB1/RBM4/ADAM17/GUCY1A1/PRRX1/BMP2/INHBA
KRAS_SIGNALING_DN	KRAS_SIGNALING_DN	8	0.806441	2.31472	5.7e-05	0.000258876	0.00012535	410	tags=88%, list=14%, signal=75%	FGFR3/GPRC5C/BTG2/NR4A2/SHOX2/SGK1/SKIL
IL2_STAT5_SIGNALING	IL2_STAT5_SIGNALING	52	0.418017	2.19852	0.000222474	0.000794552	0.00038473	569	tags=46%, list=20%, signal=38%	EMP1/IGF1R/NDRG1/SPP1/MAFF/MYC/CDKN1C/NFKBIZ/PHLDA1/ALCAM/PLAGL1/COL6A1/PLEC/RHOB/RGS16/KLF6/GADD45B/CD44/BMP2/BHLHE40/HIPK2/NFIL3/SOCS1/P4HA1
IL6_JAK_STAT3_SIGNALING	IL6_JAK_STAT3_SIGNALING	17	0.576361	2.18466	0.00117745	0.00309855	0.00150035	713	tags=71%, list=24%, signal=54%	IRF9/IRF1/PDGFC/CD36/JUN/IL1R1/A2M/CD44/SOCS1/STAT3/MYD88/TGFB1
COMPLEMENT	COMPLEMENT	44	0.423078	2.11544	0.000356298	0.00111343	0.000539135	347	tags=34%, list=12%, signal=30%	MAFF/PHEX/IRF1/LRP1/CTSO/CBLB/HSPA1A/CD36/HSPA5/DGKH/IRF7/CPQ/SERPING1/FN1/MMP13
ESTROGEN_RESPONSE_EARLY	ESTROGEN_RESPONSE_EARLY	45	0.418712	2.09043	0.000617284	0.00181554	0.000879104	506	tags=44%, list=17%, signal=37%	IGF1R/EGR3/MYC/SLC2A1/PTGES/FOXC1/KLF4/FOS/KLF10/TOB1/OLFML3/TIPARP/SYNGR1/FLNB/CD44/BHLHE40/SIAH2/CCND1/NRIP1/TPBG
ANGIOGENESIS	ANGIOGENESIS	10	0.668394	2.08365	0.00113278	0.00309855	0.00150035	442	tags=60%, list=15%, signal=51%	SPP1/VEGFA/THBD/COL5A2/LUM/MSX1
MYOGENESIS	MYOGENESIS	38	0.404862	1.92026	0.00388377	0.00924707	0.00447753	742	tags=53%, list=25%, signal=40%	KLF5/COL6A2/ADAM12/FABP3/CD36/SLC6A8/PDE4DIP/SCD/COL1A1/GADD45B/IFRD1/MEF2A/BHLHE40/MEF2D/AEBP1/COL6A3/MYLK/SVIL/TGFB1/ITGB5
COAGULATION	COAGULATION	25	0.462782	1.91317	0.00254519	0.00636297	0.00308102	355	tags=40%, list=12%, signal=35%	MAFF/TIMP3/LRP1/CTSO/CPQ/SERPING1/THBD/FN1/A2M/HTRA1
APOPTOSIS	APOPTOSIS	55	0.347833	1.84472	0.00488144	0.0110942	0.00537191	470	tags=36%, list=16%, signal=31%	EMP1/EGR3/ENO2/NEDD9/TIMP3/IRF1/MCL1/IER3/RHOB/BTG2/JUN/SATB1/DCN/ATF3/SAT1/LUM/GADD45B/CD44/BMP2/CCND1
TGF_BETA_SIGNALING	TGF_BETA_SIGNALING	21	0.460492	1.83483	0.00995944	0.0199851	0.00967698	587	tags=48%, list=20%, signal=38%	CDKN1C/KLF10/JUNB/PPP1R15A/SKIL/SMURF2/BMP2/PMEPA1/HIPK2/TRIM33
UV_RESPONSE_UP	UV_RESPONSE_UP	57	0.337224	1.81463	0.00535279	0.0116365	0.00563452	329	tags=30%, list=11%, signal=27%	ENO2/NR4A1/CDKN1C/FOSB/IRF1/FOS/PTPRD/RHOB/JUNB/BTG1/BTG2/SLC6A8/HSPA2/SHOX2/GLS/DNAJB1/ATF3
P53_PATHWAY	P53_PATHWAY	64	0.314283	1.74809	0.00999253	0.0199851	0.00967698	555	tags=38%, list=19%, signal=31%	NDRG1/FAM162A/CTSF/KLF4/TSPYL2/IER5/FOS/TOB1/IER3/ZFP36L1/BTG1/PPP1R15A/BTG2/RGS16/JUN/ATF3/SAT1/SERTAD3/TSC22D1/PLK2/BMP2/FBXW7/SOCS1/HEXIM1
NOTCH_SIGNALING	NOTCH_SIGNALING	6	0.66131	1.65584	0.0228793	0.0439986	0.0213046	470	tags=67%, list=16%, signal=56%	PRKCA/TCF7L2/NOTCH2/CCND1
CHOLESTEROL_HOMEOSTASIS	CHOLESTEROL_HOMEOSTASIS	22	0.358232	1.44236	0.0826446	0.141431	0.0684824	1143	tags=77%, list=39%, signal=47%	ALCAM/HMGCS1/ERRFI1/SCD/ATF3/SQLE/NFIL3/FADS2/FASN/LGALS3/CLU/GNAI1/ATXN2/PNRC1/PLAUR/TNFRSF12A/FDFT1
ESTROGEN_RESPONSE_LATE	ESTROGEN_RESPONSE_LATE	47	0.286967	1.43994	0.0560018	0.100003	0.0484226	514	tags=45%, list=18%, signal=37%	EGR3/FGFR3/PTGES/FOXC1/KLF4/FOS/TOB1/ASS1/CPE/ZFP36/NAB2/SGK1/DUSP2/FLNB/CD44/SIAH2/CCND1/UGDH/NRIP1/TPBG/SLC29A1
WNT_BETA_CATENIN_SIGNALING	WNT_BETA_CATENIN_SIGNALING	13	0.35219	1.19815	0.23913	0.362319	0.175439	679	tags=54%, list=23%, signal=41%	MYC/DKK1/ADAM17/CSNK1E/NCSTN/HEY1/NUMB
HEDGEHOG_SIGNALING	HEDGEHOG_SIGNALING	6	0.449268	1.12491	0.329718	0.457942	0.22174	35	tags=33%, list=1%, signal=33%	VEGFA/UNC5C
UNFOLDED_PROTEIN_RESPONSE	UNFOLDED_PROTEIN_RESPONSE	44	0.189318	0.946613	0.533981	0.688475	0.333367	348	tags=18%, list=12%, signal=16%	VEGFA/TSPYL2/HSPA5/ERN1/BAG3/DNAJB9/ATF3/HERPUD1
MTORC1_SIGNALING	MTORC1_SIGNALING	77	0.166267	0.939	0.58159	0.726987	0.352015	645	tags=29%, list=22%, signal=23%	IGFBP5/EGLN3/SLC2A1/PLOD2/HMGCS1/HSPA5/PPP1R15A/BTG2/GBE1/SCD/SYTL2/INSIG1/SQLE/IFRD1/BHLHE40/NFIL3/P4HA1/GPI/PGK1/PIK3R3/ERO1A/FADS2
APICAL_SURFACE	APICAL_SURFACE	5	0.333219	0.770759	0.7287	0.867499	0.420052	1946	tags=100%, list=67%, signal=33%	B4GALT1/PLAUR/HSPB1/APP/SRPX
INTERFERON_ALPHA_RESPONSE	INTERFERON_ALPHA_RESPONSE	24	0.180897	0.743085	0.820225	0.907962	0.439645	527	tags=25%, list=18%, signal=21%	IRF9/IRF1/IRF7/BST2/TENT5A/ADAR
PROTEIN_SECRETION	PROTEIN_SECRETION	39	0.142843	0.680369	0.899054	0.924316	0.447563	647	tags=23%, list=22%, signal=18%	BNIP3/GOLGA4/ABCA1/CLCN3/ATP1A1/CLN5/PAM/ARFIP1/STX16
PANCREAS_BETA_CELLS	PANCREAS_BETA_CELLS	5	0.272158	0.62952	0.90583	0.924316	0.447563	911	tags=60%, list=31%, signal=41%	STXBP1/MAFB/SRPRB
DOWNREGULATED PATHWAYS (n = 21）
APICAL_JUNCTION	APICAL_JUNCTION	36	-0.149757	-0.584231	0.93695	0.93695	0.453681	356	tags=17%, list=12%, signal=15%	MYL12B/NEXN/MAPK14/TUBG1/MMP9/YWHAH
HEME_METABOLISM	HEME_METABOLISM	48	-0.170824	-0.710617	0.863636	0.918762	0.444874	685	tags=27%, list=23%, signal=21%	HTATIP2/UROD/BLVRB/PSMD9/CDC27/OPTN/EIF2AK1/SEC14L1/GDE1/BLVRA/CA2/ACP5/CCND3
BILE_ACID_METABOLISM	BILE_ACID_METABOLISM	18	-0.220448	-0.712407	0.814876	0.907962	0.439645	682	tags=39%, list=23%, signal=30%	SCP2/PHYH/OPTN/ABCD3/HSD17B11/ALDH9A1/IDH2
ADIPOGENESIS	ADIPOGENESIS	68	-0.164001	-0.745168	0.835325	0.907962	0.439645	1058	tags=46%, list=36%, signal=30%	GPX4/TKT/IMMT/HIBCH/APLP2/DLD/SUCLG1/MRPL15/SOD1/GADD45A/NDUFAB1/UQCR11/SCP2/IDH3A/SDHB/PHYH/REEP5/COX8A/SSPN/PGM1/RAB34/ENPP2/MTCH2/ACAA2/COX7B/DECR1/PREB/UQCR10/CDKN2C/POR/CHCHD10
INTERFERON_GAMMA_RESPONSE	INTERFERON_GAMMA_RESPONSE	43	-0.18803	-0.765812	0.800578	0.907962	0.439645	512	tags=28%, list=18%, signal=23%	LGALS3BP/SSPN/PSME2/PSMB2/RBCK1/PSMA2/PSMB8/NUP93/VAMP5/SOD2/IFI44/PSMB9
XENOBIOTIC_METABOLISM	XENOBIOTIC_METABOLISM	33	-0.207901	-0.80252	0.717037	0.867499	0.420052	599	tags=33%, list=21%, signal=27%	BLVRB/CNDP2/CBR1/HPRT1/PTS/PTGR1/ALDH9A1/GSTO1/RBP4/CA2/POR
ANDROGEN_RESPONSE	ANDROGEN_RESPONSE	41	-0.235801	-0.949816	0.53701	0.688475	0.333367	73	tags=17%, list=3%, signal=17%	SMS/MYL12A/DBI/SPCS3/FKBP5/CENPN/CCND3
FATTY_ACID_METABOLISM	FATTY_ACID_METABOLISM	50	-0.226402	-0.950774	0.522792	0.688475	0.333367	1099	tags=58%, list=38%, signal=37%	NTHL1/HSD17B10/LGALS1/IDH3B/HIBCH/KMT5A/DLD/MDH1/SUCLG1/SDHA/PCBD1/SDHD/NBN/HCCS/HSDL2/ECI1/UROD/CBR1/PTS/SMS/ACAA2/HSD17B11/ALDH9A1/DECR1/FH/BLVRA/YWHAH/CA2/ACAT2
REACTIVE_OXYGEN_SPECIES_PATHWAY	REACTIVE_OXYGEN_SPECIES_PATHWAY	20	-0.347974	-1.17112	0.290016	0.414308	0.200612	1116	tags=65%, list=38%, signal=40%	PRNP/GPX4/TXNRD1/PRDX1/SOD1/GLRX2/GLRX/MGST1/HMOX2/ATOX1/CDKN2D/NDUFA6/SOD2
PI3K_AKT_MTOR_SIGNALING	PI3K_AKT_MTOR_SIGNALING	26	-0.328745	-1.19193	0.273282	0.401886	0.194597	38	tags=35%, list=1%, signal=34%	PFN1/ACTR3/PIN1/RAC1/GRB2/ACTR2/DDIT3/CDK4/CDK1
GLYCOLYSIS	GLYCOLYSIS	63	-0.27265	-1.2113	0.202721	0.316752	0.153375	30	tags=11%, list=1%, signal=11%	GPC4/STMN1/GNPDA1/CDK1/DEPDC1/HMMR/CENPA
ALLOGRAFT_REJECTION	ALLOGRAFT_REJECTION	18	-0.397122	-1.28336	0.185124	0.298587	0.144579	210	tags=22%, list=7%, signal=21%	MMP9/CAPG/SRGN/CCND3
MYC_TARGETS_V2	MYC_TARGETS_V2	17	-0.457264	-1.44058	0.0848586	0.141431	0.0684824	216	tags=24%, list=7%, signal=22%	AIMP2/UTP20/BYSL/CDK4
PEROXISOME	PEROXISOME	20	-0.505139	-1.70006	0.0288304	0.0533896	0.0258518	429	tags=60%, list=15%, signal=52%	PRDX1/SOD1/SCP2/CADM1/ABCD3/HSD17B11/ALDH9A1/ITGB1BP1/IDH2/SOD2/YWHAH/TOP2A
OXIDATIVE_PHOSPHORYLATION	OXIDATIVE_PHOSPHORYLATION	114	-0.405181	-2.01246	8.34e-05	0.000347528	0.000168277	1148	tags=69%, list=39%, signal=44%	MRPL35/NDUFS3/MRPS11/NDUFA1/HSD17B10/NDUFS1/GPX4/IMMT/IDH3B/POLR2F/COX5B/MRPS22/DLD/ATP5MC2/MRPL34/VDAC3/NDUFA9/ATP5F1A/NDUFS8/MDH1/SLC25A11/SUCLG1/MRPL15/NDUFC1/ATP5F1E/NDUFB1/SDHA/LDHB/NDUFA4/NDUFC2/SDHD/NDUFAB1/HCCS/UQCRFS1/UQCR11/MRPL11/ATP5ME/ATP5PF/SLC25A5/COX17/ECI1/IDH3A/SDHB/PHYH/NDUFA7/ACAT1/ATP5PD/ISCU/ATP5F1C/NDUFV2/BAX/COX8A/COX6B1/ATP5MG/NDUFB6/ATP5MF/CYCS/GOT2/NDUFB3/ATP5MC3/MRPS15…
DNA_REPAIR	DNA_REPAIR	45	-0.4906	-2.01462	0.000351139	0.00111343	0.000539135	713	tags=51%, list=24%, signal=39%	POLR2I/COX17/AK1/POLR2D/MRPL40/HPRT1/ALYREF/NCBP2/GTF2H5/RPA2/SAC3D1/NUDT21/MPC2/GTF2A2/RFC4/RFC2/FEN1/PCNA/DUT/RPA3/ARL6IP1/TYMS/ZWINT
SPERMATOGENESIS	SPERMATOGENESIS	17	-0.679215	-2.13982	0.000185067	0.000711796	0.000344659	318	tags=41%, list=11%, signal=37%	TOPBP1/RFC4/DBF4/RPL39L/CDK1/CDKN3/CCNB2
MYC_TARGETS_V1	MYC_TARGETS_V1	111	-0.467951	-2.31646	5.19e-07	3.71e-06	1.8e-06	769	tags=50%, list=26%, signal=39%	NDUFAB1/SSB/COPS5/RUVBL2/ERH/GSPT1/TUFM/HNRNPA2B1/XPOT/CBX3/HDDC2/PSMA1/SNRPA1/SRSF3/EIF3J/PA2G4/HPRT1/NCBP2/MCM5/VBP1/HNRNPA3/EIF2S2/GOT2/PSMA7/PSMB2/POLE3/CCT5/SNRPD3/SNRPD2/PSMA2/SNRPG/PSMD14/PPM1G/PSMA4/MCM7/RPS10/RANBP1/USP1/SNRPD1/RFC4/AIMP2/SNRPB2/PRPS2/UBE2L3/BUB3/PCNA/RRM1/DUT/SRPK1/KPNA2/GLO1/TYMS/MAD2L1/CDK4/CCNA2/CDC20
MITOTIC_SPINDLE	MITOTIC_SPINDLE	60	-0.637343	-2.78532	2.44e-10	2.44e-09	1.18e-09	122	tags=27%, list=4%, signal=26%	CKAP5/LMNB1/KIF22/KIF20B/SMC4/ARHGAP10/PRC1/CENPF/TPX2/BIRC5/CDK1/CENPE/TOP2A/CCNB2/NUSAP1/DLGAP5
E2F_TARGETS	E2F_TARGETS	106	-0.734909	-3.60696	1e-10	1.25e-09	6.05e-10	354	tags=55%, list=12%, signal=50%	EXOSC8/MCM3/DNMT1/SMC6/MCM7/CHEK1/RANBP1/USP1/DDX39A/LBR/TUBG1/ANP32E/RFC2/STMN1/RBBP7/CSE1L/DCK/JPT1/UBE2S/PCNA/CDKN2C/TMPO/ATAD2/DUT/HMGB3/LMNB1/KIF22/RPA3/CKS2/KPNA2/MYBL2/CKS1B/UBE2T/CDC25B/SMC4/ORC6/RAD51AP1/HMGB2/MAD2L1/CENPM/TK1/CDK4/PTTG1/BIRC5/CDK1/TACC3/CENPE/MKI67/CDKN3/TOP2A/DEPDC1/RRM2/CCNB2/AURKB/CDCA3/CDC20/HMMR/DLGAP5
G2M_CHECKPOINT	G2M_CHECKPOINT	96	-0.753773	-3.65307	1e-10	1.25e-09	6.05e-10	249	tags=52%, list=9%, signal=49%	DDX39A/SNRPD1/MAPK14/LBR/NUP50/STMN1/NSD2/BUB3/JPT1/UBE2S/CDKN2C/TMPO/HMGN2/DTYMK/SMC2/HMGB3/LMNB1/KIF22/CKS2/DBF4/KPNA2/KIF20B/MYBL2/CKS1B/CDC25B/SMC4/ORC6/TROAP/PRC1/MAD2L1/CENPF/TPX2/CDK4/PTTG1/BIRC5/CDK1/TACC3/CENPE/UBE2C/MKI67/CDKN3/TOP2A/CCNA2/CCNB2/NUSAP1/AURKB/PBK/CDC20/HMMR/CENPA
